# A Single-Cell Atlas Of Human Pediatric Liver Reveals Age-Related Hepatic Gene Signatures

**DOI:** 10.1101/2025.04.16.649149

**Authors:** Rachel D Edgar, Diana Nakib, Damra Camat, Sai Chung, Patricia Lumanto, Jawairia Atif, Catia T. Perciani, Xue-Zhong Ma, Cornelia Thoeni, Nilosa Selvakumaran, Justin Manuel, Blayne Sayed, Koen Huysentruyt, Amanda Ricciuto, Ian McGilvray, Yaron Avitzur, Gary D Bader, Sonya A MacParland

**Author notes:** corresponding **Address for Correspondence** (R.D. Edgar), (Y. Avitzur), (G.D. Bader), (S.A. MacParland). co-first authors (Rachel D Edgar, Diana Nakib, Damra Camat). co-senior authors (Yaron Avitzur, Gary D Bader, Sonya A MacParland). **Author contributions** Conceptualization: RDE, YA, GDB, SAM Formal analysis: RDE, DN, SC, PL, CT Investigation: RDE, DN, DC, SC, PL, JA, CTP, XM, JM Resources: BS, KH, AR, IM, YA, GDB, SAM Funding acquisition: IM, YA, GDB, SAM Project administration: NS Writing – original draft: RDE Writing – review & editing: All Authors.

## Abstract

**Background & Aims:** The liver plays a critical role in metabolism and immune function, yet the contributions of its heterogeneous cell types to these processes remain unclear. While most liver studies focus on adults, pediatric liver diseases often present differently, underscoring the need for age-specific research.

**Approach & Results:** To better understand cellular drivers of childhood liver diseases, we generated single-cell RNA-seq (scRNA-seq) maps of the normal pediatric liver and used this map to examine disease-related populations in biopsies from pediatric patients with Intestinal Failure-Associated Liver Disease (IFALD). The normal pediatric liver map consists of 42,660 cells from 9 donors aged 2-17 years. Compared to normal adult liver (26,372 cells; 7 donors, age 26-69) pediatric livers exhibited differences in myeloid populations. Specifically, pediatric Kupffer-like cells (*MARCO*+*C1QA*+*VSIG4*+) exhibited higher expression of immune activation genes, including *CCL4, CCL3* and *IL1B. In vitro* stimulation confirmed more IL1-β secreting myeloid cells in pediatric versus adult livers, supporting these findings. Using the pediatric atlas as a reference, we analyzed three IFALD biopsies (11,969 cells; 3 donors, ages 4 months–9 years) and identified increased expression of fibrosis-associated genes (e.g., *LY96*) in Kupffer-like cells. Additionally, mesenchymal cells in IFALD showed fibrotic gene modules resembling adult liver cells more than healthy pediatric cells. These signatures, undetectable when comparing IFALD to adult liver alone, highlighting the value of a pediatric map.

**Conclusions:** Taken together, our healthy pediatric liver atlas reveals distinct age-related signatures and provides background against which to interpret pediatric liver disease data.
