## Supplementary material for "A Single-Cell Atlas Of Human Pediatric Liver Reveals Age-Related Hepatic Gene Signatures": Table S2

### Sheet: With cites
Broad Cell Type	Gene	Subtype (high in broad cell type markers as well as the listed subtype markers)	Gene	Citation	Cell Ontology
Cholangiocytes	EPCAM			1	CL:1000488
	SOX9			1
	KRT7			1
	ANXA4			34
	KRT18			34
	ID3			34
HSC	RBP1			1	CL:0000632
	LRAT			7
	ACTA2			1
	TAGLN			8
	COL1A2			8
	DCN			7
	MYL9			8
	CCL2			8
	COLEC11			8
	HGF			8
	ID3			1
	COL1A1	Fibrotic	COL1A1	45
	IGFBP3		IGFBP3	46
			PDGFRA	47
			CXCL12	48
LSEC	CALCRL			34	CL:1000398
	VWF			34
	RAMP2			34
	STAB2			34
	LYVE1			36
	PECAM1			7
	F8			7
	SPARCL1			1
	ID3			34
Hepatocyte	ALB			1	CL:0000182
		Periportal Hepatocyte	SERPINA1	49	CL:0019026
			ASS1
			ASL
			ALB
			CYP2F1	49
			ARG1
	CPS1		CPS1
			C2
			MFSD2A
		Pericentral Hepatocyte	CYP1A1	49	CL:0019029
	CYP3A4		CYP3A4
	CYP2E1		CYP2E1
			GLUL
			AXIN2
			TBX3
Myeloid	PTPRC			7	CL:0000763
	MAF			37
	CSTA			1
	CD68			7
	CD14			7
	S100A8	Mono-Mac	S100A8	1	CL:0000576
	S100A9		S100A9	1
	LYZ		LYZ	1
	VSIG4	KC Like	VSIG4	1	CL:0000091
	MARCO		MARCO	1
	CD5L		CD5L	1
			HMOX1	40
	CD74	Macrophage (MHCII high)	CD74	8	CL:0000763
			HLA-DRA
			HLA-DPB1
			HLA-DQB1
		CDC1	CLEC9A	3	CL:0000990
			XCR1	3
B cell	MS4A1	Mature B cell	MS4A1	1	CL:0000785
	LTB		LTB	1
	CD37		CD37	1
	CD79B		CD79B	1
	IGLC2	Plasma cell	IGLC2	1	CL:0000786
	IGHG1		IGHG1	1
	IGKC		IGKC	1
	IGHA1		IGHA1	50
T cell	CD3D	CD3+ T-cells	CD3D	1	CL:0000084
	IL7R		IL7R	40
			IL32	40
	GNLY	gd T cell	GNLY	1	CL:0000798
	NKG7	NK-like	NKG7	1	CL:0000403
			CD7	1
	CD8A			38	CL:0000084
	S100A4			38
	SELL			39
	TRDC			40
	CCR7			39
Neutrophils	CSF3R	DEF+ Neutro	DEFA3	51	CL:0000775
	FCGR3B		DEFA4	51
	CXCR2			42
Cycling	MKI67			32	CL:4033076; CL:4033068
	TOP2A			32
Erythrocytes	HBB	Myeloid Erythrocytes (phagocytosis)	FCGR3A	7	CL:0000232
	HBA2			34
	HBA1			8
Platelets	PPBP			44	CL:0000233
	NRGN
