## Supplementary material for "A Single-Cell Atlas Of Human Pediatric Liver Reveals Age-Related Hepatic Gene Signatures": Table S4

### Sheet: Sheet1
Gene	Ensembl ID	Annotation
ABCA1	ENSG00000165029	Hepatocyte
ABCB4	ENSG00000005471	Hepatocyte
ABCC11	ENSG00000121270	Breast - breast glandular cells
ACE2	ENSG00000130234	General - Smooth muscle cells,Kidney - Proximal tubular cells
ACKR1	ENSG00000213088	General - Endothelial cells
ACTA2	ENSG00000107796	General - Fibroblasts,General - Smooth muscle cells,Liver - Hepatic stellate cells
ACTG2	ENSG00000163017	Breast - Breast myoepithelial cells,General - Smooth muscle cells
ADAM28	ENSG00000042980	General - B cells,General - Macrophages
ADAMTS1	ENSG00000154734	Breast - Adipocytes,General - Endothelial cells,General - Fibroblasts,General - Smooth muscle cells,Liver - Hepatic stellate cells,Pancreas - Ductal cells
ADGRE1	ENSG00000174837	Liver - kupffer cells
ADGRL4	ENSG00000162618	Breast - Adipocytes,General - Endothelial cells,Liver - Hepatic stellate cells
ADH1C	ENSG00000248144	Colon - Undifferentiated cells,Liver - Hepatocytes,Pancreas - Ductal cells,Pancreas - Exocrine glandular cells
ADH4	ENSG00000198099	Liver - Hepatocytes
ADIPOQ	ENSG00000181092	Breast - adipocytes
ADIPOR1	ENSG00000159346	Quiescent Mesenchyme
AGER	ENSG00000204305	Lung - Alveolar cells type 1
AGR3	ENSG00000173467	Breast - Breast glandular cells,Colon - Distal enterocytes,Colon - Intestinal goblet cells,Colon - Paneth cells,Colon - Undifferentiated cells,Lung - Respiratory ciliated cells
AHSP	ENSG00000169877	Liver - Erythroid cells
AIF1	ENSG00000204472	General - B cells,General - Macrophages,General - T cells,Liver - Kupffer cells,Skin - Langerhans cells
AKR1B10	ENSG00000198074	Hepatocyte
ALAS2	ENSG00000158578	Liver - Erythroid cells
ALDH1A3	ENSG00000184254	Breast - Breast glandular cells,Kidney - Collecting duct cells,Pancreas - Ductal cells
AMY2A	ENSG00000243480	Pancreas - Exocrine glandular cells
ANGPT2	ENSG00000091879	General - Endothelial cells,General - Smooth muscle cells
ANPEP	ENSG00000166825	Breast - Breast glandular cells,Colon - Distal enterocytes,General - Fibroblasts,General - Macrophages,Kidney - Proximal tubular cells,Liver - Cholangiocytes,Liver - Hepatocytes,Pancreas - Exocrine glandular cells,Pancreas - Pancreatic endocrine cells
AOX1	ENSG00000138356	Quiescent Mesenchyme
APCDD1	ENSG00000154856	General - Fibroblasts
APOA1	ENSG00000118137	Hepatocyte
APOA5	ENSG00000110243	Liver - Hepatocytes
APOBEC3A	ENSG00000128383	General - Macrophages
APOE	ENSG00000130203	Hepatocyte
APOLD1	ENSG00000178878	Breast - Adipocytes,General - Endothelial cells,General - Smooth muscle cells,General - T cells
AQP2	ENSG00000167580	Kidney - Collecting duct cells
AQP3	ENSG00000165272	Breast - Breast glandular cells,Colon - Intestinal goblet cells,General - B cells,General - Endothelial cells,General - T cells,Kidney - Collecting duct cells,Liver - Cholangiocytes,Lung - Alveolar cells type 2,Lung - Club cells,Skin - Basal keratinocytes,Skin - Suprabasal keratinocytes
AQP8	ENSG00000103375	Colon - Distal enterocytes
AQP9	ENSG00000103569	General - Macrophages,Liver - Hepatocytes
AR	ENSG00000169083	Breast - Breast glandular cells,Liver - Hepatocytes
ARFGEF3	ENSG00000112379	Lung - Alveolar cells type 2,Lung - Club cells
ARG1	ENSG00000118520	Hepatocyte
ASCL1	ENSG00000139352	Colon - Enteroendocrine cells
ASCL3	ENSG00000176009	Heart - cardiomyocytes
ASPN	ENSG00000106819	General - Fibroblasts,General - Smooth muscle cells
BAMBI	ENSG00000095739	Breast - Breast glandular cells
BANK1	ENSG00000153064	General - B cells,General - T cells
BASP1	ENSG00000176788	General - B cells,General - Fibroblasts,General - Macrophages,General - Monocytes,General - Smooth muscle cells,Liver - Kupffer cells,Lung - Respiratory ciliated cells,Skin - Langerhans cells
BBOX1	ENSG00000129151	Kidney - Proximal tubular cells
BCL2L11	ENSG00000153094	General - B cells,General - Pro-apoptotic marker,General - T cells
BMX	ENSG00000102010	General - Endothelial cells,Liver - Hepatic stellate cells
BTNL9	ENSG00000165810	Breast - Adipocytes,General - Endothelial cells,Liver - Hepatic stellate cells
C15orf48	ENSG00000166920	Breast - Breast glandular cells,Colon - Distal enterocytes,Colon - Intestinal goblet cells,Colon - Paneth cells,Colon - Undifferentiated cells,General - Macrophages,Liver - Cholangiocytes,Pancreas - Pancreatic endocrine cells,Skin - Langerhans cells
C1orf162	ENSG00000143110	General - B cells,General - Granulocytes,General - Macrophages,Liver - Kupffer cells,Skin - Langerhans cells
C1orf194	ENSG00000179902	Lung - Respiratory ciliated cells
C1QC	ENSG00000159189	Myeloid
C20orf85	ENSG00000124237	Lung - Respiratory ciliated cells
C5orf46	ENSG00000178776	Pancreas - ductal cells
C6orf118	ENSG00000112539	Lung - Respiratory ciliated cells
C7	ENSG00000112936	General - Endothelial cells,General - Fibroblasts
CA4	ENSG00000167434	Breast - Adipocytes,Colon - Distal enterocytes,Colon - Paneth cells,General - Endothelial cells,General - Smooth muscle cells,Kidney - Proximal tubular cells
CAPN8	ENSG00000203697	Colon - Distal enterocytes,Lung - Alveolar cells type 2,Lung - Club cells
CAV1	ENSG00000105974	Breast - Adipocytes,General - Endothelial cells,General - Fibroblasts,General - Smooth muscle cells,Liver - Hepatic stellate cells,Lung - Alveolar cells type 1,Skin - Basal keratinocytes
CAVIN1	ENSG00000177469	Breast - Adipocytes,General - Endothelial cells,General - Fibroblasts,General - Smooth muscle cells,Lung - Alveolar cells type 1
CAVIN2	ENSG00000168497	Breast - Adipocytes,General - Endothelial cells
CCDC39	ENSG00000284862	Lung - Respiratory ciliated cells
CCDC78	ENSG00000162004	Lung - Respiratory ciliated cells
CCL19	ENSG00000172724	General - Fibroblasts,General - Monocytes,General - Smooth muscle cells
CCL27	ENSG00000213927	Skin - Basal keratinocytes,Skin - Suprabasal keratinocytes
CCL5	ENSG00000271503	Breast - Dendritic cells,General - T cells,Lung - Alveolar cells type 2,Pancreas - Ductal cells
CCL8	ENSG00000108700	Chemokine
CCNB2	ENSG00000157456	Colon - Undifferentiated cells,General - Proliferation,General - T cells
CCR2	ENSG00000121807	Liver - kupffer cells
CCR4	ENSG00000183813	T Cell
CCR7	ENSG00000126353	General - B cells,General - Monocytes,General - T cells,Skin - Langerhans cells
CCR9	ENSG00000173585	Chemokine Receptor
CD14	ENSG00000170458	Breast - Breast glandular cells,Colon - Distal enterocytes,General - Macrophages,General - Monocytes,Liver - Hepatic stellate cells,Liver - Kupffer cells,Skin - Langerhans cells
CD163	ENSG00000177575	General - Macrophages,Liver - Kupffer cells,Skin - Langerhans cells
CD19	ENSG00000177455	General - B cells
CD1A	ENSG00000158477	General - Dendritic cells,Skin - Langerhans cells
CD1C	ENSG00000158481	General - Dendritic cells,General - Macrophages,Skin - Langerhans cells
CD1E	ENSG00000158488	General - Macrophages,Skin - Langerhans cells
CD2	ENSG00000116824	General - T cells
CD247	ENSG00000198821	Breast - Dendritic cells,General - B cells,General - NK cells,General - T cells
CD27	ENSG00000139193	General - B cells,General - T cells
CD274	ENSG00000120217	General - Immune checkpoint
CD28	ENSG00000178562	General - B cells,General - T cells
CD300E	ENSG00000186407	General - Macrophages,Liver - Kupffer cells
CD34	ENSG00000174059	Breast - Adipocytes,General - Endothelial cells,General - Fibroblasts,Liver - Hepatic stellate cells
CD36	ENSG00000135218	LSEC/LEC
CD38	ENSG00000004468	LSEC/LEC
CD3D	ENSG00000167286	Breast - Dendritic cells,General - T cells
CD3E	ENSG00000198851	General - T cells
CD4	ENSG00000010610	General - Macrophages,General - T cells,Liver - Hepatic stellate cells,Liver - Kupffer cells,Skin - Langerhans cells
CD5L	ENSG00000073754	Liver - Kupffer cells
CD68	ENSG00000129226	General - Macrophages,Liver - Kupffer cells,Skin - Langerhans cells
CD69	ENSG00000110848	General - B cells,General - Granulocytes,General - T cells
CD70	ENSG00000125726	General - B cells,General - Fibroblasts,General - Monocytes
CD79A	ENSG00000105369	General - B cells,Pancreas - Pancreatic endocrine cells
CD83	ENSG00000112149	General - B cells,General - Granulocytes,General - Macrophages,General - Monocytes,Heart - Cardiomyocytes,Liver - Kupffer cells,Lung - Alveolar cells type 2,Skin - Langerhans cells
CD86	ENSG00000114013	General - Macrophages,General - Monocytes,Liver - Kupffer cells,Skin - Langerhans cells
CD8A	ENSG00000153563	Breast - Dendritic cells,General - T cells
CD9	ENSG00000010278	Myeloid
CD93	ENSG00000125810	Breast - Adipocytes,General - Endothelial cells,Liver - Hepatic stellate cells,Liver - Kupffer cells
CDH16	ENSG00000166589	Kidney - Collecting duct cells
CDK1	ENSG00000170312	Colon - Undifferentiated cells,General - Proliferation,General - T cells
CENPF	ENSG00000117724	Colon - Distal enterocytes,Colon - Undifferentiated cells,General - Proliferation,General - T cells
CFAP53	ENSG00000172361	Lung - Respiratory ciliated cells
CFB	ENSG00000243649	General - Fibroblasts,Liver - Hepatocytes,Pancreas - Ductal cells
CFHR1	ENSG00000244414	General - Fibroblasts,Liver - Hepatocytes
CFHR3	ENSG00000116785	Liver - Hepatocytes
CFTR	ENSG00000001626	Colon - Distal enterocytes,Colon - Undifferentiated cells,Pancreas - Ductal cells
CHGA	ENSG00000100604	Colon - Enteroendocrine cells,Pancreas - Pancreatic endocrine cells
CLCA1	ENSG00000016490	Colon - Intestinal goblet cells
CLCA2	ENSG00000137975	Skin - basal keratinocytes
CLDN1	ENSG00000163347	Hepatocyte/Cholangiocyte
CLEC10A	ENSG00000132514	General - Macrophages,Skin - Langerhans cells
CLEC14A	ENSG00000176435	Breast - Adipocytes,General - Endothelial cells,Liver - Hepatic stellate cells
CLEC4E	ENSG00000166523	General - Macrophages,Liver - Kupffer cells
CLEC9A	ENSG00000197992	Myeloid
CLECL1	ENSG00000184293	General - B cells
CLIC6	ENSG00000159212	Lung - Respiratory ciliated cells
CNN1	ENSG00000130176	Breast - Breast myoepithelial cells,General - Smooth muscle cells,Pancreas - Ductal cells
COCH	ENSG00000100473	General - Fibroblasts
COL17A1	ENSG00000065618	Breast - Breast myoepithelial cells,Colon - Distal enterocytes,Skin - Basal keratinocytes
COL1A1	ENSG00000108821	Activated Mesenchyme
COL1A2	ENSG00000164692	Mesenchyme
COL3A1	ENSG00000168542	Activated Mesenchyme
COL5A2	ENSG00000204262	Colon - Enteroendocrine cells,General - Fibroblasts,General - Smooth muscle cells
CPA3	ENSG00000163751	General - Granulocytes
CRHBP	ENSG00000145708	Breast - Adipocytes,Liver - Hepatic stellate cells
CRISPLD2	ENSG00000103196	General - Fibroblasts,General - Smooth muscle cells
CSF2RA	ENSG00000198223	General - Macrophages,General - Monocytes,Skin - Langerhans cells
CSF3	ENSG00000108342	General - Endothelial cells
CTLA4	ENSG00000163599	General - B cells,General - Immune checkpoint,General - T cells
CTSG	ENSG00000100448	General - Granulocytes
CTSK	ENSG00000143387	General - Fibroblasts
CXCL10	ENSG00000169245	General - Endothelial cells,General - Macrophages,Pancreas - Ductal cells
CXCL2	ENSG00000081041	Breast - Breast glandular cells,Colon - Distal enterocytes,Colon - Intestinal goblet cells,Colon - Undifferentiated cells,General - Endothelial cells,General - Fibroblasts,General - Macrophages,Liver - Cholangiocytes,Liver - Hepatic stellate cells,Liver - Kupffer cells,Lung - Alveolar cells type 2,Pancreas - Ductal cells
CXCL6	ENSG00000124875	General - Fibroblasts,Liver - Cholangiocytes,Lung - Club cells,Pancreas - Ductal cells
CXCL8	ENSG00000169429	Chemokine
CXCL9	ENSG00000138755	General - macrophages
CXCR1	ENSG00000163464	T Cell
CXCR2	ENSG00000180871	T Cell
CXCR3	ENSG00000186810	Chemokine Receptor
CXCR4	ENSG00000121966	General - B cells,General - Endothelial cells,General - Lymphocytes,General - Macrophages,General - Monocytes,General - T cells
CXCR6	ENSG00000172215	Chemokine Receptor
CYP1A1	ENSG00000140465	Breast - adipocytes
CYP1A2	ENSG00000140505	Hepatocyte
CYP2A6	ENSG00000255974	Hepatocyte
CYP2A7	ENSG00000198077	Liver - Hepatocytes
CYP2B6	ENSG00000197408	Liver - Hepatocytes
CYP2E1	ENSG00000130649	Hepatocyte
CYP2F1	ENSG00000197446	Lung - club cells
CYP3A4	ENSG00000160868	Liver - Hepatocytes
CYP3A5	ENSG00000106258	Cholangiocyte
CYP4B1	ENSG00000142973	Breast - Adipocytes,General - Endothelial cells,General - Fibroblasts,Lung - Alveolar cells type 1,Lung - Respiratory ciliated cells
CYTIP	ENSG00000115165	Breast - Breast glandular cells,Breast - Dendritic cells,General - B cells,General - Macrophages,General - Monocytes,General - T cells,Skin - Langerhans cells
DERL3	ENSG00000099958	General - B cells,General - T cells,Skin - Melanocytes
DES	ENSG00000175084	General - Smooth muscle cells,Heart - Cardiomyocytes
DIRAS3	ENSG00000162595	General - Fibroblasts
DMBT1	ENSG00000187908	Colon - Distal enterocytes,Colon - Undifferentiated cells,Lung - Alveolar cells type 2
DNAAF1	ENSG00000154099	Lung - Respiratory ciliated cells,Skin - Melanocytes
DNASE1L3	ENSG00000163687	Breast - Adipocytes,General - Endothelial cells,Liver - Hepatic stellate cells
DPEP1	ENSG00000015413	General - Fibroblasts,Kidney - Proximal tubular cells,Pancreas - Exocrine glandular cells
DPT	ENSG00000143196	General - Fibroblasts
DST	ENSG00000151914	Breast - Breast myoepithelial cells,Colon - Distal enterocytes,Colon - Paneth cells,General - Endothelial cells,General - Fibroblasts,General - Smooth muscle cells,Heart - Cardiomyocytes,Liver - Cholangiocytes,Lung - Alveolar cells type 1,Lung - Club cells,Pancreas - Ductal cells,Pancreas - Pancreatic endocrine cells,Skin - Basal keratinocytes
DUSP2	ENSG00000158050	Breast - Dendritic cells,General - B cells,General - Granulocytes,General - T cells,Skin - Langerhans cells
ECSCR	ENSG00000249751	General - Endothelial cells
EDN1	ENSG00000078401	Breast - Breast glandular cells,Colon - Distal enterocytes,Colon - Undifferentiated cells,General - Endothelial cells,Liver - Hepatic stellate cells,Lung - Alveolar cells type 1,Skin - Basal keratinocytes
EDNRB	ENSG00000136160	Breast - Adipocytes,General - Endothelial cells,General - Fibroblasts,General - Smooth muscle cells,Liver - Hepatic stellate cells,Skin - Melanocytes
EGFL7	ENSG00000172889	Breast - Adipocytes,General - Endothelial cells,Liver - Hepatic stellate cells
EGFR	ENSG00000146648	General - Fibroblasts,General - Smooth muscle cells,Lung - Alveolar cells type 1
EGR1	ENSG00000120738	Proliferating Marker
EHF	ENSG00000135373	Breast - Breast glandular cells,Colon - Distal enterocytes,Colon - Intestinal goblet cells,Colon - Undifferentiated cells,Kidney - Collecting duct cells,Lung - Club cells,Lung - Respiratory ciliated cells,Pancreas - Ductal cells,Pancreas - Pancreatic endocrine cells,Skin - Suprabasal keratinocytes
ELF5	ENSG00000135374	Breast - Breast glandular cells,Kidney - Collecting duct cells
EOMES	ENSG00000163508	T Cell
EPCAM	ENSG00000119888	Breast - Breast glandular cells,Colon - Distal enterocytes,Colon - Intestinal goblet cells,Colon - Paneth cells,Colon - Undifferentiated cells,General - Epithelial cells,Kidney - Collecting duct cells,Kidney - Proximal tubular cells,Liver - Cholangiocytes,Lung - Alveolar cells type 1,Lung - Club cells,Lung - Respiratory ciliated cells,Pancreas - Ductal cells
ERBB2	ENSG00000141736	Breast - Breast glandular cells,Colon - Distal enterocytes,Kidney - Collecting duct cells
ERG	ENSG00000157554	Breast - Adipocytes,General - Endothelial cells
ESR1	ENSG00000091831	Breast - Breast glandular cells,Breast - Cancer
FABP1	ENSG00000163586	Hepatocyte
FABP5	ENSG00000164687	Cholangiocyte
FAS	ENSG00000026103	General - Pro-apoptotic marker,Lung - Alveolar cells type 1
FBLN1	ENSG00000077942	General - Fibroblasts
FBN1	ENSG00000166147	General - Endothelial cells,General - Fibroblasts,General - Smooth muscle cells
FCER1A	ENSG00000179639	General - Granulocytes,General - Macrophages,General - Myeloid dendritic cells,Skin - Langerhans cells
FCGR1A	ENSG00000150337	General - Macrophages,Liver - Kupffer cells
FCGR2A	ENSG00000143226	Mesenchyme
FCGR3A	ENSG00000203747	Breast - Dendritic cells,General - Macrophages,General - Monocytes,General - T cells,Liver - Kupffer cells
FCGR3B	ENSG00000162747	Gene of Interest
FCN1	ENSG00000085265	General - Macrophages,Liver - Kupffer cells
FCN2	ENSG00000160339	Liver - Hepatic stellate cells
FGFBP1	ENSG00000137440	Colon - Distal enterocytes,Colon - Paneth cells,Pancreas - Ductal cells,Pancreas - Pancreatic endocrine cells,Skin - Basal keratinocytes,Skin - Suprabasal keratinocytes
FGFBP2	ENSG00000137441	Breast - Dendritic cells,General - Fibroblasts,General - T cells
FGL2	ENSG00000127951	General - Endothelial cells,General - Fibroblasts,General - Macrophages,Kidney - Collecting duct cells,Liver - Kupffer cells,Skin - Langerhans cells
FHL2	ENSG00000115641	Breast - Breast glandular cells,Breast - Breast myoepithelial cells,Colon - Distal enterocytes,Colon - Paneth cells,General - Fibroblasts,General - Smooth muscle cells,Heart - Cardiomyocytes,Pancreas - Ductal cells,Pancreas - Pancreatic endocrine cells,Skin - Basal keratinocytes,Skin - Suprabasal keratinocytes
FKBP11	ENSG00000134285	Colon - Intestinal goblet cells,General - B cells,General - Fibroblasts,General - Smooth muscle cells,General - T cells,Pancreas - Exocrine glandular cells,Pancreas - Pancreatic endocrine cells,Skin - Melanocytes
FOLR2	ENSG00000165457	Myeloid
FOXA1	ENSG00000129514	Breast - Breast glandular cells,Colon - Enteroendocrine cells
FOXI1	ENSG00000168269	Kidney - distal tubular cells
FOXJ1	ENSG00000129654	Lung - Respiratory ciliated cells
FOXP3	ENSG00000049768	General - T cells
FSTL3	ENSG00000070404	Pancreas - Exocrine glandular cells
FUT4	ENSG00000196371	Myeloid
FXYD2	ENSG00000137731	Kidney - Distal tubular cells,Kidney - Proximal tubular cells,Liver - Cholangiocytes,Pancreas - Ductal cells
GATA2	ENSG00000179348	Breast - Adipocytes,General - Endothelial cells,General - Granulocytes,Kidney - Collecting duct cells
GATA3	ENSG00000107485	T Cell
GATA6	ENSG00000141448	Hepatocyte
GATM	ENSG00000171766	General - Macrophages,General - Smooth muscle cells,Kidney - Proximal tubular cells,Liver - Hepatocytes,Pancreas - Exocrine glandular cells,Pancreas - Pancreatic endocrine cells,Skin - Langerhans cells,Skin - Suprabasal keratinocytes
GCG	ENSG00000115263	Colon - Enteroendocrine cells,Pancreas - Alpha cells,Pancreas - Pancreatic endocrine cells
GDF15	ENSG00000130513	Breast - Breast glandular cells,Colon - Distal enterocytes,Colon - Intestinal goblet cells,Colon - Undifferentiated cells,Kidney - Collecting duct cells,Lung - Alveolar cells type 2,Lung - Respiratory ciliated cells,Pancreas - Ductal cells,Pancreas - Pancreatic endocrine cells
GEM	ENSG00000164949	General - Fibroblasts,General - Macrophages,General - Smooth muscle cells,General - T cells
GHRL	ENSG00000157017	Pancreas - Epsilon cells
GKN2	ENSG00000183607	Lung - Alveolar cells type 1,Lung - Alveolar cells type 2,Pancreas - Pancreatic endocrine cells
GLIPR1	ENSG00000139278	Breast - Dendritic cells,General - B cells,General - Macrophages,General - Smooth muscle cells,General - T cells,Liver - Kupffer cells,Pancreas - Ductal cells,Skin - Langerhans cells
GLUL	ENSG00000135821	Hepatocyte
GLYATL1	ENSG00000166840	Kidney - Proximal tubular cells,Liver - Hepatocytes
GNG11	ENSG00000127920	Breast - Adipocytes,General - Endothelial cells,Kidney - Collecting duct cells,Liver - Hepatic stellate cells
GNLY	ENSG00000115523	Breast - Dendritic cells,General - NK cells,General - T cells
GPBAR1	ENSG0000017992	Cholangiocyte
GPC1	ENSG00000063660	General - smooth muscle cells
GPC3	ENSG00000147257	General - Fibroblasts,Lung - Respiratory ciliated cells
GPNMB	ENSG00000136235	Immune
GPR183	ENSG00000169508	General - B cells,General - Macrophages,General - Monocytes,General - T cells,Skin - Langerhans cells
GPRC5A	ENSG00000013588	Breast - Breast glandular cells,Colon - Distal enterocytes,Colon - Paneth cells,General - Fibroblasts,Lung - Alveolar cells type 1,Pancreas - Pancreatic endocrine cells
GPX2	ENSG00000176153	Colon - Distal enterocytes,Colon - Undifferentiated cells,Liver - Cholangiocytes,Liver - Hepatocytes,Pancreas - Ductal cells
GYPA	ENSG00000170180	Liver - Erythroid cells
GYPB	ENSG00000250361	Liver - Erythroid cells
GZMA	ENSG00000145649	Breast - Dendritic cells,General - T cells
GZMB	ENSG00000100453	Breast - Dendritic cells,General - T cells
GZMK	ENSG00000113088	General - T cells
HAL	ENSG00000084110	Hepatocyte
HAMP	ENSG00000105697	Breast - Breast glandular cells,General - Granulocytes,Liver - Hepatocytes,Pancreas - Exocrine glandular cells
HAVCR2	ENSG00000135077	General - Granulocytes,General - Immune checkpoint,General - Macrophages,General - T cells,Kidney - Proximal tubular cells
HEMGN	ENSG00000136929	Liver - Erythroid cells
HEPACAM2	ENSG00000188175	Colon - Enteroendocrine cells,Colon - Intestinal goblet cells
HES1	ENSG00000114315	Pan fibrosis
HES4	ENSG00000188290	Colon - Distal enterocytes,Colon - Paneth cells,General - Smooth muscle cells,Pancreas - Ductal cells
HIGD1B	ENSG00000131097	Breast - Adipocytes,General - Endothelial cells,General - Smooth muscle cells
HLA-DQA1	ENSG00000196735	Myeloid
HLA-DQB1	ENSG00000179344	Myeloid
HLA-DQB2	ENSG00000232629	General - Macrophages,Skin - Langerhans cells
HMGCS2	ENSG00000134240	Colon - Distal enterocytes,Colon - Undifferentiated cells,Liver - Hepatocytes
HNF4A	ENSG00000101076	Hepatocyte
HPGDS	ENSG00000163106	General - Granulocytes
HPX	ENSG00000110169	Liver - Hepatocytes
ICAM1	ENSG00000090339	Immune Rec/Lig
ICOS	ENSG00000163600	Immune Rec/Lig
ICOSLG	ENSG00000160223	Immune Rec/Lig
IFNG	ENSG00000111537	Cytokine
IGF1	ENSG00000017427	General - Endothelial cells,General - Fibroblasts,Liver - Hepatocytes
IGHA1	ENSG00000211895	B Cell
IGHA2	ENSG00000276173	B Cell
IGHD	ENSG00000211898	B Cell
IGHG1	ENSG00000211896	B Cell
IGHG4	ENSG00000211892	B Cell
IGHM	ENSG00000211899	B Cell
IGSF6	ENSG00000140749	General - Macrophages,Liver - Kupffer cells,Skin - Langerhans cells
IL10	ENSG00000136634	Cytokine
IL1R2	ENSG00000115590	Colon - Intestinal goblet cells,Liver - Kupffer cells,Pancreas - Pancreatic endocrine cells,Skin - Langerhans cells
IL1RL1	ENSG00000115602	General - Endothelial cells,General - Granulocytes,General - Smooth muscle cells
IL2RA	ENSG00000134460	General - Granulocytes,General - Monocytes,General - T cells
IL3RA	ENSG00000185291	General - Endothelial cells,General - Macrophages
IL6	ENSG00000136244	Cytokine
IL7R	ENSG00000168685	General - B cells,General - Monocytes,General - T cells
INMT	ENSG00000241644	General - Endothelial cells,General - Fibroblasts
INS	ENSG00000254647	Pancreas - Beta cells,Pancreas - Pancreatic endocrine cells
IRF8	ENSG00000140968	General - B cells,General - Macrophages,General - T cells,Skin - Langerhans cells
ITGA4	ENSG00000115232	Integrin
ITGAE	ENSG00000083457	Myeloid
ITGAL	ENSG00000005844	Immune Rec/Lig
ITGB7	ENSG00000139626	Integrin
KCNK3	ENSG00000171303	Kidney - Collecting duct cells
KCNMA1	ENSG00000156113	Breast - Breast glandular cells,Colon - Intestinal goblet cells,Liver - Kupffer cells
KIT	ENSG00000157404	Breast - Breast glandular cells,General - Granulocytes,General - Proliferation,Skin - Melanocytes
KLK11	ENSG00000167757	Lung - Alveolar cells type 1,Lung - Club cells,Pancreas - Exocrine glandular cells,Skin - Suprabasal keratinocytes
KLRB1	ENSG00000111796	Breast - Dendritic cells,General - NK cells; T cells (CD161+),General - T cells
KLRC1	ENSG00000134545	Breast - Dendritic cells,General - NK cells,General - T cells
KLRD1	ENSG00000134539	Breast - Dendritic cells,General - T cells
KNG1	ENSG00000113889	Kidney - Distal tubular cells,Liver - Hepatocytes
KRT19	ENSG00000171345	Cholangiocyte
KRT20	ENSG00000171431	Colon - Distal enterocytes,Colon - Paneth cells
KRT7	ENSG00000135480	Breast - Breast glandular cells,Kidney - Collecting duct cells,Liver - Cholangiocytes,Lung - Alveolar cells type 1,Pancreas - Ductal cells,Pancreas - Pancreatic endocrine cells,Skin - Melanocytes
LAG3	ENSG00000089692	General - Immune checkpoint,General - T cells
LAMP3	ENSG00000078081	General - Monocytes,Lung - Alveolar cells type 2
LGALS3	ENSG00000131981	Myeloid
LGI4	ENSG00000153902	Colon - Distal enterocytes,General - Smooth muscle cells
LGMN	ENSG00000100600	Immune
LGR5	ENSG00000139292	Colon - Undifferentiated cells
LIF	ENSG00000128342	Breast - Breast glandular cells,General - Granulocytes,Lung - Alveolar cells type 2,Pancreas - Ductal cells
LILRA4	ENSG00000239961	General - Plasmacytoid dendritic cells
LILRA5	ENSG00000187116	General - Macrophages,Liver - Kupffer cells
LILRB2	ENSG00000131042	General - Macrophages,Liver - Kupffer cells
LILRB4	ENSG00000186818	General - Macrophages,Liver - Kupffer cells
LPL	ENSG00000175445	Breast - Adipocytes,Breast - Breast glandular cells,General - Endothelial cells,General - Macrophages,General - Smooth muscle cells,Heart - Cardiomyocytes,Lung - Alveolar cells type 2
LRP5	ENSG00000162337	Gene of Interest
LRP6	ENSG00000070018	Gene of Interest
LTB	ENSG00000227507	Cytokine
LTBP2	ENSG00000119681	General - Fibroblasts
LY6D	ENSG00000167656	Skin - Suprabasal keratinocytes
LY86	ENSG00000112799	General - B cells,General - Macrophages,Liver - Kupffer cells,Skin - Langerhans cells
LYVE1	ENSG00000133800	General - Endothelial cells,Liver - Hepatic stellate cells,Liver - Kupffer cells
LYZ	ENSG00000090382	Myeloid
MALL	ENSG00000144063	Colon - Distal enterocytes,Colon - Paneth cells,General - Endothelial cells,Lung - Alveolar cells type 2,Pancreas - Ductal cells,Pancreas - Pancreatic endocrine cells
MAMDC2	ENSG00000165072	General - Fibroblasts,General - Smooth muscle cells
MARCO	ENSG00000019169	General - Macrophages,Liver - Kupffer cells
MCEMP1	ENSG00000183019	General - Macrophages
MCF2L	ENSG00000126217	Breast - Adipocytes,General - Endothelial cells
MDM2	ENSG00000135679	Lung - Respiratory ciliated cells
MEDAG	ENSG00000102802	General - Fibroblasts
MEF2C	ENSG00000081189	Breast - Adipocytes,General - B cells,General - Endothelial cells,General - Macrophages,General - Smooth muscle cells,Liver - Hepatic stellate cells,Liver - Kupffer cells,Skin - Langerhans cells
MEST	ENSG00000106484	General - Fibroblasts
MET	ENSG00000105976	General - Endothelial cells,Lung - Alveolar cells type 2,Lung - Club cells
MFAP5	ENSG00000197614	General - Endothelial cells,General - Fibroblasts
MKI67	ENSG00000148773	Colon - Distal enterocytes,Colon - Undifferentiated cells,General - Proliferation,General - T cells
MLANA	ENSG00000120215	Skin - Melanocytes
MLPH	ENSG00000115648	Breast - Breast glandular cells,Colon - Intestinal goblet cells,General - Granulocytes,Lung - Alveolar cells type 1,Lung - Alveolar cells type 2
MMP1	ENSG00000196611	Cholangiocyte
MMP3	ENSG00000149968	Cholangiocyte
MMRN1	ENSG00000138722	General - Endothelial cells,Liver - Hepatic stellate cells
MMRN2	ENSG00000173269	Breast - Adipocytes,General - Endothelial cells,Liver - Hepatic stellate cells
MNDA	ENSG00000163563	General - Macrophages,Liver - Kupffer cells,Skin - Langerhans cells
MPEG1	ENSG00000197629	General - Macrophages,Liver - Kupffer cells,Skin - Langerhans cells
MRC1	ENSG00000260314	Breast - Breast glandular cells,General - Endothelial cells,General - Macrophages,Liver - Hepatic stellate cells,Liver - Kupffer cells
MS4A1	ENSG00000156738	General - B cells,General - T cells
MS4A2	ENSG00000149534	General - Granulocytes
MS4A4A	ENSG00000110079	General - Macrophages,Liver - Kupffer cells,Skin - Langerhans cells
MS4A6A	ENSG00000110077	General - Macrophages,Liver - Hepatic stellate cells,Liver - Kupffer cells,Skin - Langerhans cells
MT1G	ENSG00000125144	Hepatocyte
MT2A	ENSG00000125148	Hepatocyte
MTRNR2L11	ENSG00000270188	Heart - Cardiomyocytes,Kidney - Proximal tubular cells
MYBPC1	ENSG00000196091	Breast - Breast glandular cells,Heart - Cardiomyocytes
MYC	ENSG00000136997	Breast - Adipocytes,Breast - Breast glandular cells,Breast - Breast myoepithelial cells,Colon - Distal enterocytes,Colon - Undifferentiated cells,General - B cells,General - Endothelial cells,General - Fibroblasts,General - Smooth muscle cells,Liver - Hepatic stellate cells,Pancreas - Ductal cells,Skin - Basal keratinocytes,Skin - Suprabasal keratinocytes
MYH11	ENSG00000133392	General - Smooth muscle cells
MYLK	ENSG00000065534	Breast - Breast myoepithelial cells,Colon - Distal enterocytes,General - Smooth muscle cells,Liver - Hepatocytes
MZB1	ENSG00000170476	Colon - Undifferentiated cells,General - B cells,General - T cells,Skin - Melanocytes
NAT8	ENSG00000144035	Kidney - Proximal tubular cells
NKG7	ENSG00000105374	Breast - Dendritic cells,General - NK cells,General - T cells
NPDC1	ENSG00000107281	Colon - Distal enterocytes,Colon - Enteroendocrine cells,Colon - Intestinal goblet cells,General - Endothelial cells,Liver - Hepatic stellate cells,Pancreas - Ductal cells
NTN4	ENSG00000074527	Breast - Breast glandular cells,General - Smooth muscle cells,Kidney - Collecting duct cells,Kidney - Proximal tubular cells,Liver - Hepatic stellate cells,Lung - Alveolar cells type 2
OGN	ENSG00000106809	General - Fibroblasts
OPRPN	ENSG00000171199	Breast - breast glandular cells
PCNA	ENSG00000132646	Colon - Undifferentiated cells,General - Proliferation,General - Smooth muscle cells,General - T cells,Kidney - Collecting duct cells
PCOLCE	ENSG00000106333	General - Fibroblasts,General - Smooth muscle cells
PCP4	ENSG00000183036	General - Smooth muscle cells,Kidney - Proximal tubular cells
PCSK2	ENSG00000125851	Skin - Melanocytes
PDCD1	ENSG00000188389	General - Immune checkpoint
PDGFRA	ENSG00000134853	General - Fibroblasts
PDGFRB	ENSG00000113721	General - Fibroblasts,General - Smooth muscle cells
PDPN	ENSG00000162493	General - Endothelial cells,General - Fibroblasts,General - Monocytes,Lung - Alveolar cells type 1
PEBP4	ENSG00000134020	Heart - Cardiomyocytes,Lung - Alveolar cells type 1,Lung - Alveolar cells type 2
PECAM1	ENSG00000261371	General - Endothelial cells,General - Macrophages
PGR	ENSG00000082175	Breast - Cancer
PLA2G7	ENSG00000146070	General - Macrophages
PLAC9	ENSG00000189129	General - Endothelial cells,General - Fibroblasts,General - Smooth muscle cells
PLCG2	ENSG00000197943	Breast - Adipocytes,Breast - Breast glandular cells,General - B cells,General - Endothelial cells,General - Macrophages,General - T cells,Lung - Alveolar cells type 2
PLD4	ENSG00000166428	General - Macrophages
PLIN4	ENSG00000167676	Heart - cardiomyocytes
PMP22	ENSG00000109099	General - Endothelial cells,General - Fibroblasts,General - Granulocytes,General - Macrophages,General - Smooth muscle cells,Liver - Hepatic stellate cells,Skin - Melanocytes
PODXL	ENSG00000128567	Immune Rec/Lig
PPARA	ENSG00000186951	Hepatocyte
PPARG	ENSG00000132170	Breast - Adipocytes,Colon - Distal enterocytes,Colon - Paneth cells,General - Macrophages
PPP1R1A	ENSG00000135447	Heart - Cardiomyocytes,Kidney - Distal tubular cells,Liver - Hepatocytes
PPP1R1B	ENSG00000131771	Breast - Breast glandular cells,Colon - Distal enterocytes,Colon - Intestinal goblet cells,Colon - Undifferentiated cells,Kidney - Distal tubular cells,Skin - Melanocytes
PPY	ENSG00000108849	Pancreas - Gamma cells
PRDM1	ENSG00000057657	Colon - Distal enterocytes,General - B cells,General - Endothelial cells,General - Macrophages,General - T cells,Skin - Langerhans cells
PRF1	ENSG00000180644	Breast - Dendritic cells,General - T cells
PRG4	ENSG00000116690	General - Fibroblasts,Liver - Hepatocytes
PROX1	ENSG00000117707	Colon - Enteroendocrine cells,General - Endothelial cells,Heart - Cardiomyocytes,Liver - Cholangiocytes,Liver - Hepatocytes
PTGDS	ENSG00000107317	General - Endothelial cells,General - Fibroblasts,General - T cells,Heart - Cardiomyocytes,Kidney - Collecting duct cells
PTN	ENSG00000105894	Breast - Breast glandular cells,General - Fibroblasts
PTPRC	ENSG00000081237	Breast - Dendritic cells,General - B cells,General - Immune cells,General - Macrophages,General - T cells,Liver - Kupffer cells
PVALB	ENSG00000100362	Kidney - Distal tubular cells
RAMP2	ENSG00000131477	Breast - Adipocytes,General - Endothelial cells,Liver - Hepatic stellate cells
RAPGEF3	ENSG00000079337	Breast - Adipocytes,General - Endothelial cells,Kidney - Collecting duct cells
RBP1	ENSG00000114115	Mesenchyme
RBP5	ENSG00000139194	Kidney - Proximal tubular cells,Liver - Hepatocytes
RERGL	ENSG00000111404	General - Smooth muscle cells
RETN	ENSG00000104918	General - Macrophages,Liver - Kupffer cells
RGS16	ENSG00000143333	Breast - Adipocytes,Colon - Enteroendocrine cells,General - B cells,General - Endothelial cells,General - Granulocytes,General - Macrophages,General - Smooth muscle cells,General - T cells,Lung - Alveolar cells type 1,Lung - Alveolar cells type 2
RIDA	ENSG00000132541	Kidney - Proximal tubular cells
RND1	ENSG00000172602	Breast - Breast glandular cells,Colon - Enteroendocrine cells,General - Endothelial cells,Lung - Alveolar cells type 2,Pancreas - Ductal cells,Pancreas - Pancreatic endocrine cells
RORC	ENSG00000143365	T Cell
RTKN2	ENSG00000182010	Lung - Alveolar cells type 1
S100A1	ENSG00000160678	Breast - Breast glandular cells,Heart - Cardiomyocytes,Kidney - Proximal tubular cells,Skin - Melanocytes
S100A12	ENSG00000163221	General - Macrophages,Liver - Kupffer cells
S100A8	ENSG00000143546	Myeloid
S100A9	ENSG00000163220	Myeloid
SCGB2A1	ENSG00000124939	Breast - Breast glandular cells,Lung - Respiratory ciliated cells
SCGN	ENSG00000079689	Colon - Enteroendocrine cells,General - Endothelial cells,Liver - Cholangiocytes
SELE	ENSG00000007908	General - Endothelial cells
SELL	ENSG00000188404	General - B cells,General - Macrophages,General - T cells,Liver - Kupffer cells
SELP	ENSG00000174175	Immune Rec/Lig
SEMA3C	ENSG00000075223	Breast - Breast myoepithelial cells,Colon - Distal enterocytes,General - Fibroblasts,Lung - Respiratory ciliated cells
SERPINA1	ENSG00000197249	Hepatocyte
SERPINB2	ENSG00000197632	General - Macrophages,Skin - Basal keratinocytes
SERPINB3	ENSG00000057149	Lung - Club cells
SERPINB9	ENSG00000170542	General - B cells,General - Macrophages,General - T cells,Skin - Langerhans cells
SFRP2	ENSG00000145423	General - Endothelial cells,General - Fibroblasts,General - Smooth muscle cells
SFRP4	ENSG00000106483	General - Fibroblasts
SFTA2	ENSG00000196260	Kidney - Collecting duct cells,Liver - Cholangiocytes,Lung - Alveolar cells type 1,Lung - Alveolar cells type 2,Pancreas - Pancreatic endocrine cells
SH2D3C	ENSG00000095370	General - Endothelial cells,Heart - Cardiomyocytes
SLAMF1	ENSG00000117090	General - b-cells
SLAMF7	ENSG00000026751	General - Monocytes,General - T cells
SLC18A2	ENSG00000165646	General - Granulocytes
SLC22A8	ENSG00000149452	Kidney - Proximal tubular cells
SLC26A2	ENSG00000155850	Colon - Distal enterocytes,General - Endothelial cells,General - Granulocytes
SLC26A3	ENSG00000091138	Breast - Breast glandular cells,Colon - Distal enterocytes
SLC27A2	ENSG00000140284	Hepatocyte
SLC40A1	ENSG00000138449	Myeloid
SLC4A1	ENSG00000004939	Liver - Erythroid cells
SMIM24	ENSG00000095932	Colon - Enteroendocrine cells,Kidney - Proximal tubular cells,Liver - Cholangiocytes
SMYD2	ENSG00000143499	Heart - Cardiomyocytes,Lung - Respiratory ciliated cells
SNAI1	ENSG00000124216	Breast - Adipocytes,General - B cells,General - Fibroblasts,General - Macrophages
SNCA	ENSG00000145335	General - Endothelial cells,Liver - Erythroid cells,Skin - Melanocytes
SNCG	ENSG00000173267	General - Endothelial cells,General - Smooth muscle cells,Kidney - Distal tubular cells,Liver - Hepatic stellate cells
SNTN	ENSG00000188817	Lung - Respiratory ciliated cells
SOX17	ENSG00000164736	Breast - Adipocytes,General - Endothelial cells
SOX18	ENSG00000203883	Breast - Adipocytes,General - Endothelial cells,Liver - Hepatic stellate cells
SOX2	ENSG00000181449	Lung - respiratory ciliated cells
SOX4	ENSG00000124766	Hepatocyte/Cholangiocyte
SOX9	ENSG00000125398	Cholangiocyte
SPARC	ENSG00000113140	Mesenchyme
SPDEF	ENSG00000124664	Breast - Breast glandular cells,Colon - Intestinal goblet cells
SPI1	ENSG00000066336	General - B cells,General - Granulocytes,General - Macrophages,Liver - Kupffer cells,Skin - Langerhans cells
SPIB	ENSG00000269404	Colon - Paneth cells,General - B cells
SPP1	ENSG00000118785	Gene of Interest
SRPX	ENSG00000101955	General - Endothelial cells,General - Fibroblasts,Liver - Hepatic stellate cells
SST	ENSG00000157005	Colon - Enteroendocrine cells,Pancreas - Delta cells
STC1	ENSG00000159167	Breast - Breast glandular cells,General - Endothelial cells,Kidney - Collecting duct cells
STC2	ENSG00000113739	Breast - Breast glandular cells,General - Endothelial cells,General - Smooth muscle cells
STEAP4	ENSG00000127954	General - Smooth muscle cells,Lung - Alveolar cells type 2
TAC1	ENSG00000006128	General - fibroblasts
TAT	ENSG00000198650	Breast - Breast glandular cells,Liver - Hepatocytes
TBX21	ENSG00000073861	T Cell
TBX3	ENSG00000135111	Breast - Breast glandular cells,General - Endothelial cells
TCF15	ENSG00000125878	Breast - Adipocytes,General - Endothelial cells,General - Smooth muscle cells
TCF4	ENSG00000196628	Breast - Adipocytes,General - B cells,General - Endothelial cells,General - Fibroblasts,General - Smooth muscle cells,Liver - Hepatic stellate cells
TCF7	ENSG00000081059	T cell
TCIM	ENSG00000176907	Breast - Breast glandular cells,General - Endothelial cells,Kidney - Collecting duct cells,Kidney - Distal tubular cells,Lung - Alveolar cells type 2,Pancreas - Ductal cells
TCL1A	ENSG00000100721	General - B cells
TENT5C	ENSG00000183508	General - T cells
TFF2	ENSG00000160181	Liver - Cholangiocytes,Pancreas - Pancreatic endocrine cells
TFPI	ENSG00000003436	General - Endothelial cells,General - Fibroblasts,General - Smooth muscle cells,Kidney - Proximal tubular cells,Liver - Hepatic stellate cells,Pancreas - Ductal cells,Pancreas - Exocrine glandular cells,Pancreas - Pancreatic endocrine cells
TGFB1	ENSG00000105329	Cytokine
TGFB2	ENSG00000092969	Cytokine
THAP2	ENSG00000173451	General - Granulocytes,General - Smooth muscle cells
THBS2	ENSG00000186340	General - Fibroblasts,General - Smooth muscle cells
THY1	ENSG00000154096	General - Fibroblasts,General - Smooth muscle cells,Kidney - Proximal tubular cells
TIGIT	ENSG00000181847	T Cell
TIMP4	ENSG00000157150	Breast - Adipocytes,General - Endothelial cells
TM4SF18	ENSG00000163762	Breast - Adipocytes,General - Endothelial cells,Liver - Hepatic stellate cells
TM4SF4	ENSG00000169903	Liver - Cholangiocytes
TMC5	ENSG00000103534	Breast - Breast glandular cells,Colon - Distal enterocytes,Colon - Undifferentiated cells,Liver - Cholangiocytes,Lung - Respiratory ciliated cells,Pancreas - Ductal cells,Pancreas - Pancreatic endocrine cells
TMEM100	ENSG00000166292	Breast - Adipocytes,General - Endothelial cells
TMEM174	ENSG00000164325	Kidney - Proximal tubular cells
TMEM52B	ENSG00000165685	Kidney - Distal tubular cells
TNC	ENSG00000041982	General - Smooth muscle cells,Pancreas - Ductal cells
TNF	ENSG00000228978	Cytokine
TNFRSF13B	ENSG00000240505	General - B cells
TNFRSF17	ENSG00000048462	General - B cells
TNFRSF9	ENSG00000049249	General - Granulocytes,General - T cells
TOP2A	ENSG00000131747	Colon - Distal enterocytes,Colon - Undifferentiated cells,General - Proliferation,General - T cells
TOX	ENSG00000198846	Immune
TRAC	ENSG00000277734	General - T cells
TRDV2	ENSG00000211821	T Cell
TREM2	ENSG00000095970	General - Macrophages
TRGC2	ENSG00000227191	T Cell
TRGV9	ENSG00000211695	T Cell
TSPAN19	ENSG00000231738	Lung - Respiratory ciliated cells
TTR	ENSG00000118271	Hepatocyte
UBE2C	ENSG00000175063	Colon - Undifferentiated cells,General - Smooth muscle cells,General - T cells
UMOD	ENSG00000169344	Kidney - Collecting duct cells,Kidney - Distal tubular cells
UPK3B	ENSG00000243566	General - Fibroblasts,Lung - Alveolar cells type 1
VCAM1	ENSG00000162692	Myeloid
VCAN	ENSG00000038427	General - Fibroblasts,General - Macrophages,General - Smooth muscle cells,Liver - Kupffer cells
VSIG4	ENSG00000155659	General - Macrophages,Liver - Kupffer cells,Skin - Langerhans cells
VWA5A	ENSG00000110002	General - Granulocytes
VWF	ENSG00000110799	General - Endothelial cells
