## Supplementary material for "A Single-Cell Atlas Of Human Pediatric Liver Reveals Age-Related Hepatic Gene Signatures": Table S13

### Sheet: differential_age_KC
gene	p_val	gene	pct.1	pct.2	p_val_adj
CETP	3.55e-201	1.89936	0.834	0.297	1.19e-196
CD5L	8.22e-157	1.73262	0.944	0.43	2.76e-152
HLA-DQA1	2.35e-108	1.63994	0.849	0.342	7.87e-104
HLA-DRA	2.75e-133	1.61354	0.979	0.746	9.22e-129
CXCL12	5.32e-149	1.57135	0.856	0.406	1.79e-144
HLA-DPA1	6.58e-142	1.55201	0.958	0.641	2.21e-137
HLA-DPB1	1.72e-148	1.51559	0.966	0.659	5.76e-144
A2M	1.09e-109	1.39608	0.71	0.301	3.67e-105
LY96	3.34e-201	1.36413	0.866	0.45	1.12e-196
CD63	9.4e-142	1.31305	0.969	0.74	3.15e-137
AXL	5.34e-105	1.25437	0.819	0.375	1.79e-100
LIPA	3.77e-98	1.2303	0.869	0.648	1.27e-93
CPVL	4.75e-71	1.21277	0.84	0.5	1.59e-66
B2M	4.57e-113	1.19459	0.999	0.953	1.53e-108
SELENOP	2.73e-150	1.18166	0.971	0.82	9.15e-146
LGMN	6.17e-56	1.15733	0.88	0.574	2.07e-51
HLA-DQB1	4.12e-68	1.15426	0.794	0.358	1.38e-63
C1orf54	1.61e-115	1.13426	0.798	0.335	5.41e-111
HLA-DRB1	3.66e-36	1.13413	0.911	0.641	1.23e-31
PLAC8	6.5e-90	1.11914	0.803	0.401	2.18e-85
IFI27	3.45e-41	1.07856	0.63	0.39	1.16e-36
SLC40A1	2.74e-117	1.07523	0.922	0.785	9.18e-113
MTRNR2L8	3.69e-85	1.07295	0.622	0.169	1.24e-80
CTSD	6.13e-76	1.03564	0.906	0.682	2.06e-71
GPNMB	7.61e-43	1.03275	0.739	0.426	2.55e-38
IFI6	2.38e-64	1.03175	0.705	0.255	7.99e-60
FGL2	1.64e-44	1.01974	0.842	0.514	5.5e-40
PLTP	2.83e-118	-1.01025	0.524	0.565	9.48e-114
RPLP0	2.28e-61	-1.01074	0.91	0.891	7.64e-57
IFITM2	7.07e-79	-1.01406	0.534	0.575	2.37e-74
DDIT4	1.01e-63	-1.0175	0.194	0.353	3.38e-59
MT-ND5	1.41e-78	-1.02643	0.966	0.979	4.72e-74
SAA2	1.6e-66	-1.03122	0.023	0.242	5.38e-62
G0S2	1.52e-22	-1.03178	0.143	0.2	5.09e-18
RPS26	4.79e-75	-1.08628	0.901	0.842	1.61e-70
APOC3	4.08e-31	-1.11095	0.199	0.46	1.37e-26
SH3BGRL3	3.63e-78	-1.12641	0.902	0.915	1.22e-73
SERPINA1	2.53e-53	-1.12729	0.456	0.643	8.49e-49
ZYX	5.52e-78	-1.13712	0.346	0.522	1.85e-73
TXNIP	1.36e-70	-1.14069	0.489	0.579	4.55e-66
NME2	8.81e-94	-1.14733	0.023	0.32	2.95e-89
TIMP1	1.56e-78	-1.19195	0.82	0.743	5.23e-74
AHNAK	3.49e-144	-1.26693	0.12	0.399	1.17e-139
FKBP5	8.56e-73	-1.32454	0.6	0.71	2.87e-68
SLC11A1	5.16e-122	-1.33521	0.059	0.317	1.73e-117
SAA1	1.76e-107	-1.33873	0.043	0.404	5.91e-103
HP	1.26e-102	-1.41718	0.06	0.502	4.23e-98
MIF	1.81e-57	-1.426	0.355	0.521	6.07e-53
RBP7	7.96e-93	-1.45964	0.378	0.568	2.67e-88
S100A9	1.03e-113	-1.56775	0.393	0.734	3.46e-109
ALDOA	1.28e-79	-1.57212	0.102	0.442	4.3e-75
STAB1	9.64e-104	-1.63308	0.137	0.366	3.23e-99
S100A4	1.44e-61	-1.66871	0.405	0.618	4.82e-57
S100A8	2.11e-78	-1.73315	0.071	0.35	7.06e-74
ATP6V0C	1.83e-145	-1.75448	0.016	0.407	6.15e-141
S100A6	4.93e-127	-1.90994	0.145	0.489	1.65e-122
MTRNR2L12	6.18e-50	-2.18977	0.684	0.906	2.07e-45
THBS1	3.6e-87	-2.19717	0.113	0.297	1.21e-82
MT-ND6	1.47e-61	-2.2236	0.551	0.76	4.93e-57
GABARAP	3.89e-160	-2.26824	0.266	0.691	1.3e-155
MT-ND4L	5.58e-143	-2.75104	0.822	0.961	1.87e-138
MT-ATP8	1.99e-173	-3.29876	0.57	0.876	6.66e-169
RNASE1	1.69e-143	-3.31693	0.053	0.396	5.65e-139
