## Supplementary material for "A Single-Cell Atlas Of Human Pediatric Liver Reveals Age-Related Hepatic Gene Signatures": Table S14

### Sheet: differential_age_KC
	p_val	avg_log2FC	pct.1	pct.2	p_val_adj
GPNMB	1.36e-230	2.39752	0.553	0.405	4.55e-226
HLA-DQA1	4.25e-263	2.10582	0.986	0.509	1.43e-258
HLA-DQB1	2.09e-290	1.99509	0.985	0.635	7e-286
CTSD	9e-136	1.77317	0.748	0.823	3.02e-131
HLA-DPB1	0	1.77035	1	0.905	0
PLA2G7	1.55e-213	1.73536	0.545	0.277	5.19e-209
A2M	1.95e-122	1.69255	0.666	0.368	6.53e-118
HLA-DPA1	2.1e-292	1.6622	1	0.921	7.03e-288
CD9	9.06e-91	1.58064	0.531	0.194	3.04e-86
FCER1A	1.68e-116	1.57466	0.376	0.035	5.63e-112
HLA-DRA	3.86e-275	1.52456	1	0.98	1.3e-270
CCL18	5.98e-69	1.47122	0.273	0.028	2e-64
CD1C	1.4e-106	1.40912	0.381	0.061	4.69e-102
CAPG	2.17e-103	1.38522	0.773	0.334	7.29e-99
APOE	7.54e-31	1.3703	0.639	0.549	2.53e-26
ACP5	1.04e-95	1.32208	0.592	0.499	3.48e-91
LGMN	1.84e-82	1.26296	0.642	0.633	6.16e-78
HLA-DQA2	1.01e-119	1.24267	0.695	0.269	3.37e-115
CHIT1	1.11e-70	1.23522	0.197	0.003	3.74e-66
FABP5	2.71e-42	1.20924	0.677	0.448	9.08e-38
LGALS3	7.72e-67	1.19905	0.864	0.765	2.59e-62
HLA-DRB1	6.16e-58	1.18149	0.995	0.958	2.07e-53
LGALS1	8.86e-125	1.14983	0.957	0.729	2.97e-120
FCGR2B	1.21e-127	1.14781	0.615	0.149	4.06e-123
CLEC10A	7.32e-78	1.1389	0.684	0.477	2.46e-73
MT-ND3	2.5e-263	1.13691	0.995	0.987	8.4e-259
LITAF	2.8e-140	1.08289	0.887	0.567	9.38e-136
CYP27A1	1.58e-79	1.06051	0.361	0.092	5.32e-75
HMOX1	2.21e-102	-1.00805	0.662	0.895	7.4e-98
C1QB	1.38e-133	-1.01331	0.643	0.951	4.62e-129
C1QA	3.46e-144	-1.01989	0.658	0.957	1.16e-139
CYBB	5.82e-127	-1.02036	0.759	0.875	1.95e-122
PFN1	6.41e-188	-1.0349	0.949	0.984	2.15e-183
ZFP36	8.49e-61	-1.03792	0.793	0.879	2.85e-56
SAA1	7.22e-31	-1.06062	0.086	0.31	2.42e-26
MARCO	1.28e-66	-1.11342	0.216	0.449	4.28e-62
MTSS1	3.57e-154	-1.11752	0.227	0.626	1.2e-149
KLF2	3.4e-59	-1.17746	0.309	0.539	1.14e-54
SERPINA1	6e-56	-1.18228	0.668	0.817	2.01e-51
F13A1	8.51e-116	-1.20088	0.08	0.438	2.85e-111
FCGR3A	2.97e-171	-1.20508	0.489	0.874	9.98e-167
NME2	4.29e-187	-1.21054	0.039	0.499	1.44e-182
SLC11A1	2.78e-132	-1.2108	0.324	0.709	9.33e-128
TLN1	1.11e-195	-1.2208	0.761	0.883	3.72e-191
HP	3.21e-47	-1.24567	0.123	0.43	1.08e-42
IFITM2	6.93e-68	-1.24831	0.626	0.791	2.32e-63
HSPA1A	1.46e-41	-1.26319	0.667	0.612	4.91e-37
C1QC	1.12e-164	-1.29436	0.609	0.955	3.76e-160
PLTP	3.95e-54	-1.29825	0.347	0.522	1.32e-49
ZYX	5.82e-192	-1.3142	0.569	0.823	1.95e-187
RBP7	1.69e-191	-1.3194	0.081	0.568	5.66e-187
ALDOA	8.79e-160	-1.32961	0.173	0.553	2.95e-155
TIMP1	7.49e-50	-1.33643	0.867	0.899	2.51e-45
HSPA1B	4.24e-54	-1.34054	0.266	0.396	1.42e-49
RHOB	1.97e-67	-1.35744	0.435	0.631	6.6e-63
RPS26	5.34e-201	-1.38966	0.942	0.967	1.79e-196
MIF	7.01e-157	-1.44739	0.396	0.712	2.35e-152
TMIGD3	7.31e-125	-1.45158	0.17	0.497	2.45e-120
IFITM3	1.12e-101	-1.46404	0.699	0.851	3.75e-97
S100A9	3.4e-172	-1.48592	0.46	0.858	1.14e-167
PDK4	1.59e-136	-1.48606	0.353	0.711	5.34e-132
CD163	2.42e-221	-1.70653	0.653	0.948	8.11e-217
MTRNR2L12	1.02e-49	-1.71619	0.856	0.931	3.41e-45
STAB1	1.11e-230	-1.7582	0.342	0.816	3.72e-226
ATP6V0C	6.56e-234	-1.88372	0.018	0.58	2.2e-229
VSIG4	2.11e-252	-1.89573	0.386	0.846	7.06e-248
GABARAP	1.12e-228	-1.99321	0.515	0.817	3.75e-224
MT-ND6	3.78e-127	-2.01958	0.639	0.732	1.27e-122
LYVE1	7.04e-186	-2.0488	0.089	0.545	2.36e-181
S100A8	1.54e-136	-2.14866	0.091	0.523	5.18e-132
THBS1	1.12e-89	-2.30096	0.165	0.513	3.75e-85
MT-ND4L	1.25e-139	-2.44186	0.916	0.957	4.2e-135
MT-ATP8	6.42e-147	-3.08947	0.671	0.883	2.15e-142
RNASE1	2.63e-180	-3.14275	0.239	0.656	8.82e-176
