## Supplementary material for "A Single-Cell Atlas Of Human Pediatric Liver Reveals Age-Related Hepatic Gene Signatures": Table S12

### Sheet: differential_age_KC
gene	p_val	gene	pct.1	pct.2	p_val_adj
IL1B	3.95e-125	2.13328	0.711	0.332	1.32e-120
AC020656.1	0	1.8892	0.902	0.483	0
PTGS2	9.14e-116	1.47034	0.51	0.2	3.07e-111
CCL3	9.66e-24	1.15529	0.345	0.158	3.24e-19
OSM	1.89e-89	1.1347	0.461	0.153	6.33e-85
HLA-DRB1	5.19e-64	1.06526	0.858	0.737	1.74e-59
HLA-DPA1	4.05e-62	1.03237	0.794	0.576	1.36e-57
ALB	1.3e-83	1.02883	0.435	0.421	4.35e-79
HLA-DRA	1.06e-93	1.01582	0.959	0.808	3.56e-89
PFN1	3.1e-239	-1.00157	0.946	0.982	1.04e-234
H1FX	6.66e-85	-1.00422	0.363	0.546	2.23e-80
MTRNR2L12	9.11e-14	-1.03453	0.851	0.907	3.06e-09
VSIG4	5.76e-86	-1.04358	0.052	0.322	1.93e-81
IFITM2	1.48e-80	-1.09243	0.843	0.924	4.95e-76
RPS26	7.42e-114	-1.17675	0.938	0.962	2.49e-109
C1QC	5.02e-33	-1.20142	0.056	0.197	1.68e-28
RNASE1	1.69e-121	-1.20206	0.013	0.234	5.65e-117
IL1R2	6.27e-51	-1.2078	0.204	0.473	2.1e-46
TLN1	7.66e-221	-1.20831	0.685	0.877	2.57e-216
ZYX	3.48e-164	-1.23449	0.589	0.819	1.17e-159
MIF	1.7e-89	-1.25404	0.289	0.586	5.69e-85
S100A8	3.85e-71	-1.27271	0.933	0.983	1.29e-66
DDIT4	3.75e-86	-1.28429	0.269	0.541	1.26e-81
HMOX1	1.62e-116	-1.31403	0.464	0.727	5.44e-112
C1QB	4.6e-18	-1.34512	0.098	0.197	1.54e-13
ALDOA	3.18e-146	-1.3586	0.159	0.527	1.07e-141
ATP6V0C	6.19e-162	-1.37064	0.013	0.42	2.08e-157
C1QA	1.01e-24	-1.37417	0.143	0.27	3.38e-20
HSPA1B	7.6e-95	-1.43003	0.302	0.498	2.55e-90
IFITM3	3.66e-89	-1.67013	0.48	0.769	1.23e-84
MT-ND4L	8.57e-43	-1.85452	0.945	0.959	2.88e-38
GABARAP	6.3e-246	-1.94528	0.272	0.761	2.11e-241
MT-ND6	7.9e-77	-2.11419	0.467	0.668	2.65e-72
MT-ATP8	3.22e-56	-2.41566	0.592	0.818	1.08e-51
