## Supplementary material for "A Single-Cell Atlas Of Human Pediatric Liver Reveals Age-Related Hepatic Gene Signatures": Table S11

### Sheet: Sheet1
gene	p_val	avg_log2FC	pct.1	pct.2	p_val_adj
COL1A1	3.99288e-31	3.17984	0.852	0.364	1.33913e-26
COL3A1	3.2838e-47	2.78858	0.927	0.434	1.10132e-42
POSTN	3.49053e-40	2.3829	0.537	0.026	1.17065e-35
COL1A2	1.66586e-17	2.19705	0.829	0.379	5.58697e-13
PTN	2.86344e-31	2.15229	0.663	0.11	9.60341e-27
SPARC	6.92163e-39	1.90222	0.94	0.482	2.32138e-34
HLA-DPB1	1.07716e-14	1.51803	0.59	0.221	3.61259e-10
MFAP4	9.6548e-21	1.51479	0.576	0.107	3.23803e-16
DEPP1	1.43297e-11	1.51475	0.34	0.092	4.80591e-07
ASPN	5.36242e-23	1.46296	0.756	0.276	1.79845e-18
COL4A1	5.66958e-19	1.44308	0.746	0.228	1.90146e-14
RPS24	5.53731e-42	1.4346	0.97	0.658	1.8571e-37
COL14A1	3.51659e-21	1.42108	0.763	0.25	1.1794e-16
RPS23	4.91373e-33	1.41704	0.956	0.632	1.64797e-28
RPS3A	3.60707e-31	1.4167	0.949	0.651	1.20974e-26
DLK1	2.94091e-12	1.36919	0.249	0.007	9.86323e-08
RPS3	5.2412e-23	1.36273	0.922	0.562	1.75779e-18
RPL29	6.53872e-34	1.35796	0.949	0.577	2.19296e-29
EEF1A1	2.1669e-34	1.33346	0.984	0.838	7.26733e-30
CSRP2	2.36341e-13	1.32798	0.408	0.077	7.9264e-09
RPL30	4.31432e-30	1.32316	0.946	0.621	1.44694e-25
LUM	4.56837e-16	1.31089	0.613	0.191	1.53214e-11
HLA-DRA	6.98546e-13	1.28539	0.662	0.294	2.34279e-08
MDK	3.83445e-20	1.27904	0.417	0.026	1.286e-15
COL4A2	1.30404e-14	1.25756	0.744	0.257	4.3735e-10
TPT1	2.10908e-42	1.24955	0.992	0.82	7.07344e-38
CLEC11A	1.39478e-16	1.24573	0.619	0.188	4.67782e-12
NACA	9.75026e-24	1.24175	0.914	0.493	3.27004e-19
RPL7A	2.52106e-23	1.23338	0.948	0.574	8.45513e-19
RPS4X	5.17444e-19	1.23081	0.93	0.699	1.7354e-14
ELN	9.73124e-11	1.22183	0.449	0.092	3.26366e-06
RPS7	7.80475e-25	1.21954	0.952	0.629	2.61756e-20
NPM1	7.99419e-12	1.21605	0.719	0.305	2.68109e-07
HLA-DPA1	3.40458e-11	1.21579	0.565	0.195	1.14183e-06
RPL13	7.09673e-46	1.21438	0.992	0.809	2.3801e-41
RPS2	6.06168e-20	1.21377	0.944	0.581	2.03297e-15
RPS18	1.81722e-31	1.20797	0.976	0.68	6.09458e-27
RGS5	1.35047e-14	1.19006	0.51	0.147	4.52919e-10
RPL8	1.9636e-27	1.18961	0.952	0.577	6.58551e-23
RPL24	2.28878e-27	1.18942	0.929	0.585	7.67611e-23
RPL14	2.5406e-19	1.18622	0.903	0.496	8.52067e-15
MARCKS	9.26407e-15	1.17825	0.811	0.386	3.10698e-10
RPL18	3.07921e-25	1.17595	0.951	0.551	1.0327e-20
RPL9	2.68295e-25	1.17432	0.952	0.64	8.99809e-21
BGN	5.03788e-29	1.16634	0.938	0.515	1.6896e-24
RPL15	1.27042e-18	1.16484	0.938	0.621	4.26074e-14
LTBP4	2.795e-17	1.14782	0.684	0.217	9.37387e-13
RPS16	7.8354e-24	1.13205	0.943	0.599	2.62784e-19
CD74	3.72805e-11	1.12154	0.69	0.382	1.25031e-06
RPL3	1.70868e-26	1.10909	0.973	0.732	5.73056e-22
RPL26	5.66984e-13	1.10551	0.911	0.599	1.90155e-08
COLEC11	1.34909e-22	1.10285	0.868	0.452	4.52459e-18
RPL23A	1.53399e-21	1.09702	0.925	0.574	5.14468e-17
RPL19	7.84717e-19	1.09663	0.938	0.658	2.63178e-14
RPL6	3.00347e-15	1.08803	0.917	0.551	1.0073e-10
CTSC	7.67291e-10	1.08399	0.567	0.195	2.57334e-05
RPL5	3.00829e-11	1.07334	0.898	0.574	1.00892e-06
C11orf96	6.22987e-28	1.06141	0.865	0.324	2.08937e-23
RPL18A	5.79752e-23	1.05849	0.952	0.629	1.94437e-18
RPS27A	1.89744e-26	1.04799	0.978	0.688	6.36364e-22
NPR3	4.0066e-12	1.04701	0.371	0.077	1.34373e-07
RPS14	3.1197e-20	1.0415	0.952	0.702	1.04629e-15
RPL32	4.84522e-22	1.03756	0.956	0.669	1.62499e-17
VIM	7.65803e-15	1.03021	0.94	0.555	2.56835e-10
RPL10A	8.53031e-12	1.02124	0.875	0.533	2.86089e-07
MGP	8.93305e-10	1.02053	0.527	0.176	2.99597e-05
FAU	1.41197e-19	1.0177	0.935	0.607	4.73546e-15
COL5A2	2.77619e-11	1.01612	0.633	0.202	9.31077e-07
UQCRB	2.47287e-11	1.01142	0.773	0.36	8.29351e-07
CEBPD	1.26448e-14	1.01132	0.898	0.533	4.24083e-10
CD81	1.21432e-27	1.00514	0.983	0.636	4.07259e-23
SERPINE2	3.50305e-09	1.00171	0.502	0.14	0.000117485
GCGR	1.2584e-07	-1.00098	0.016	0.14	0.00422043
SSTR2	8.01287e-19	-1.01619	0.087	0.246	2.68736e-14
PTGR1	1.15241e-14	-1.02267	0.27	0.305	3.86495e-10
TIMP3	7.60334e-14	-1.03345	0.408	0.423	2.55001e-09
IFI27	8.72304e-08	-1.03364	0.113	0.246	0.00292553
CPT1A	6.31569e-18	-1.03727	0.083	0.243	2.11816e-13
AOX1	2.3726e-13	-1.04735	0.052	0.265	7.95722e-09
ACACB	5.95333e-12	-1.04989	0.086	0.202	1.99663e-07
POR	1.78925e-15	-1.05501	0.24	0.305	6.00077e-11
PLIN4	7.51371e-08	-1.05545	0.019	0.158	0.00251995
S100A10	1.52272e-09	-1.05652	0.449	0.379	5.1069e-05
ANG	2.42918e-09	-1.05869	0.102	0.279	8.147e-05
CES2	1.16214e-10	-1.06642	0.162	0.265	3.89757e-06
TOB1	1.02346e-19	-1.06865	0.183	0.349	3.43249e-15
MASP2	1.06986e-11	-1.06998	0.016	0.169	3.58808e-07
SLC25A25	8.36934e-11	-1.07494	0.087	0.206	2.80691e-06
IGFBP6	1.65837e-16	-1.07884	0.305	0.298	5.56183e-12
FGFR2	1.40551e-12	-1.08531	0.2	0.221	4.71378e-08
ZC3H13	9.63011e-12	-1.09382	0.375	0.379	3.22975e-07
BHMT2	1.16632e-13	-1.10574	0.025	0.191	3.91159e-09
C5	3.0619e-08	-1.1114	0.071	0.265	0.0010269
S100A9	7.25472e-10	-1.12726	0.022	0.121	2.43309e-05
CLUH	1.94849e-11	-1.12899	0.057	0.213	6.53484e-07
HGFAC	6.64182e-08	-1.13984	0.035	0.184	0.00222753
OAF	1.11223e-17	-1.16073	0.125	0.316	3.7302e-13
DCXR	1.34306e-08	-1.16487	0.27	0.419	0.000450436
BAAT	1.10334e-09	-1.1684	0.043	0.202	3.70038e-05
FMO5	3.10495e-10	-1.17318	0.029	0.169	1.04134e-05
PLCG2	3.56123e-35	-1.18088	0.192	0.283	1.19437e-30
ANGPTL4	2.48017e-12	-1.20232	0.124	0.327	8.31799e-08
DUSP1	5.34494e-19	-1.20434	0.3	0.474	1.79259e-14
S100A6	2.45843e-16	-1.2193	0.537	0.393	8.24508e-12
SHMT1	1.67712e-12	-1.22233	0.049	0.243	5.62472e-08
LONP2	8.75653e-16	-1.22652	0.313	0.349	2.93677e-11
SULT2A1	7.06509e-10	-1.23231	0.059	0.239	2.36949e-05
TGM2	5.46176e-10	-1.25485	0.156	0.294	1.83177e-05
G6PC	2.11924e-16	-1.255	0.011	0.188	7.10751e-12
ANGPTL8	1.32327e-13	-1.27862	0.011	0.173	4.43797e-09
PROX1	5.20081e-08	-1.28252	0.071	0.213	0.00174425
PAH	8.57921e-09	-1.28416	0.097	0.272	0.00028773
UGT2B4	1.62471e-10	-1.28479	0.038	0.243	5.44894e-06
LINC01554	8.80604e-16	-1.28992	0.005	0.173	2.95337e-11
CYP3A4	3.25925e-10	-1.29955	0.275	0.426	1.09309e-05
C4BPB	4.37162e-10	-1.30671	0.049	0.246	1.46616e-05
SLC25A47	5.10831e-10	-1.31776	0.032	0.213	1.71323e-05
WISP2	3.48021e-28	-1.31822	0.003	0.184	1.16719e-23
SLC17A9	4.3078e-11	-1.32841	0.027	0.217	1.44475e-06
ABCC3	7.77504e-12	-1.33822	0.014	0.195	2.60759e-07
UPB1	6.01679e-14	-1.34719	0.032	0.199	2.01791e-09
CYB5A	3.80447e-13	-1.34824	0.346	0.489	1.27594e-08
SLC22A1	3.12235e-08	-1.3512	0.068	0.298	0.00104717
APOA5	5.23267e-10	-1.35376	0.035	0.228	1.75493e-05
CFB	2.37309e-20	-1.36586	0.038	0.283	7.95888e-16
ALDH1L1	2.62033e-13	-1.36837	0.056	0.268	8.78806e-09
CFHR1	3.98216e-12	-1.37065	0.063	0.287	1.33554e-07
SCD	5.30094e-18	-1.3784	0.079	0.305	1.77783e-13
LEAP2	3.8499e-10	-1.38125	0.13	0.301	1.29118e-05
GPAM	2.03693e-15	-1.39022	0.044	0.239	6.83145e-11
CYP4A11	4.94909e-15	-1.39953	0.01	0.195	1.65983e-10
CP	1.02008e-07	-1.40774	0.232	0.537	0.00342113
CYP2D6	4.28144e-14	-1.41556	0.022	0.243	1.43591e-09
HGD	2.85859e-10	-1.42458	0.057	0.224	9.58713e-06
CFHR3	6.0292e-11	-1.43456	0.04	0.254	2.02207e-06
GC	1.83777e-09	-1.44815	0.181	0.408	6.16352e-05
ASS1	1.22649e-13	-1.45058	0.133	0.324	4.11339e-09
SYT7	2.3323e-17	-1.45641	0.011	0.202	7.82208e-13
DPYS	4.9695e-12	-1.45808	0.044	0.261	1.66667e-07
ASL	2.3516e-16	-1.45931	0.1	0.29	7.88678e-12
SHROOM1	1.89105e-13	-1.46498	0.083	0.272	6.3422e-09
F2	1.63716e-09	-1.46827	0.094	0.327	5.49072e-05
ACADVL	8.91232e-24	-1.48319	0.406	0.463	2.98901e-19
SERPINC1	7.49789e-11	-1.48656	0.144	0.426	2.51464e-06
F9	4.07385e-16	-1.48888	0.044	0.294	1.36629e-11
C8G	3.32748e-11	-1.52378	0.056	0.265	1.11597e-06
SNHG25	1.48511e-24	-1.54337	0.084	0.294	4.98077e-20
MIR122HG	9.2431e-15	-1.5471	0.021	0.235	3.09995e-10
INSIG1	1.02889e-15	-1.55175	0.116	0.316	3.4507e-11
ORM2	4.35797e-12	-1.57862	0.229	0.471	1.46157e-07
ATF5	2.16998e-13	-1.59407	0.265	0.441	7.27767e-09
HSD17B6	1.34643e-14	-1.60303	0.065	0.309	4.51565e-10
A1BG	1.00296e-14	-1.60562	0.265	0.471	3.36372e-10
PLG	5.13011e-15	-1.60906	0.151	0.438	1.72054e-10
NEAT1	1.37127e-21	-1.6108	0.908	0.897	4.59896e-17
CYP2E1	6.28543e-12	-1.61508	0.198	0.434	2.10801e-07
KNG1	4.29669e-15	-1.62595	0.175	0.471	1.44102e-10
RBP4	6.8529e-12	-1.6266	0.287	0.581	2.29833e-07
HMGCS2	1.96264e-15	-1.63425	0.059	0.298	6.5823e-11
FTCD	2.20766e-13	-1.63836	0.108	0.335	7.40404e-09
CYP4F3	9.69794e-12	-1.64101	0.062	0.283	3.25249e-07
ASGR2	1.12347e-15	-1.64709	0.075	0.357	3.7679e-11
APOB	5.71339e-15	-1.65547	0.329	0.699	1.91616e-10
FABP1	6.47129e-12	-1.66231	0.481	0.743	2.17034e-07
ITIH1	6.95297e-16	-1.66857	0.121	0.36	2.33189e-11
ACSL1	6.63651e-17	-1.6782	0.183	0.467	2.22575e-12
DHCR24	3.38964e-16	-1.68574	0.092	0.371	1.13682e-11
SLC13A5	5.82701e-13	-1.71869	0.059	0.331	1.95426e-08
CLU	3.28997e-18	-1.73001	0.343	0.618	1.10339e-13
APOA2	2.39804e-08	-1.74807	0.687	0.724	0.000804256
APCS	4.74343e-14	-1.75537	0.117	0.386	1.59085e-09
ACSM2A	3.02773e-12	-1.75542	0.06	0.279	1.01544e-07
SERPING1	1.68177e-53	-1.75746	0.629	0.838	5.64031e-49
TAT	2.97092e-16	-1.76321	0.049	0.301	9.96388e-12
ECHDC2	9.30553e-18	-1.77878	0.197	0.408	3.12089e-13
HPN	1.8227e-15	-1.81659	0.038	0.257	6.11297e-11
TF	2.04177e-15	-1.89635	0.437	0.625	6.84768e-11
MAT1A	6.97793e-19	-1.95247	0.14	0.449	2.34026e-14
PROC	3.59567e-20	-1.95648	0.038	0.327	1.20592e-15
CYP2C9	1.82489e-20	-1.96464	0.14	0.375	6.12032e-16
MGST1	3.0975e-20	-1.97648	0.163	0.5	1.03884e-15
AGXT	6.78482e-16	-1.98242	0.205	0.434	2.27549e-11
ALDOB	2.31783e-21	-2.00194	0.281	0.614	7.77353e-17
MFSD2A	6.42245e-24	-2.00341	0.011	0.287	2.15396e-19
MLXIPL	3.73644e-15	-2.02077	0.079	0.338	1.25313e-10
FASN	1.7812e-23	-2.0333	0.124	0.327	5.9738e-19
AMBP	7.77692e-13	-2.07152	0.413	0.706	2.60822e-08
APOC3	1.13476e-12	-2.07163	0.556	0.735	3.80577e-08
CPS1	1.22837e-22	-2.12029	0.114	0.353	4.1197e-18
PLIN5	5.91323e-18	-2.12538	0.033	0.312	1.98318e-13
MT1H	1.16044e-20	-2.13383	0.19	0.445	3.89189e-16
SERPINF2	1.61346e-20	-2.14442	0.092	0.401	5.41121e-16
ITIH3	2.60874e-23	-2.145	0.194	0.522	8.74919e-19
CES1	4.08077e-22	-2.17619	0.186	0.463	1.36861e-17
BHMT	4.09925e-26	-2.18566	0.011	0.287	1.37481e-21
APOA1	3.91127e-11	-2.20546	0.616	0.746	1.31176e-06
CYP2B6	8.95694e-18	-2.20799	0.116	0.452	3.00398e-13
SLC22A7	2.17868e-21	-2.21492	0.019	0.298	7.30687e-17
AZGP1	9.92105e-25	-2.2329	0.16	0.511	3.32732e-20
CYP3A5	3.77772e-22	-2.26961	0.076	0.331	1.26697e-17
C9	1.7789e-29	-2.29454	0.103	0.562	5.96608e-25
SPINK1	1.78052e-34	-2.29505	0.002	0.335	5.97152e-30
AGT	3.85223e-31	-2.30047	0.176	0.482	1.29196e-26
PCK1	9.28314e-26	-2.3046	0.059	0.441	3.11338e-21
ASGR1	1.91053e-22	-2.39794	0.121	0.364	6.40752e-18
FGA	1.22239e-24	-2.4288	0.441	0.82	4.09965e-20
MST1	5.07465e-24	-2.4559	0.089	0.368	1.70194e-19
FGG	5.00343e-38	-2.48122	0.408	0.838	1.67805e-33
VTN	2.17575e-36	-2.51242	0.324	0.555	7.29705e-32
ORM1	1.60873e-23	-2.52093	0.352	0.809	5.39535e-19
HPX	1.61779e-28	-2.5644	0.227	0.515	5.42573e-24
FGB	1.07157e-32	-2.58025	0.513	0.875	3.59383e-28
CYP2A7	1.74213e-27	-2.61478	0.17	0.434	5.84277e-23
CRP	6.51552e-25	-2.6421	0.298	0.658	2.18517e-20
C3	3.37861e-38	-2.68975	0.417	0.728	1.13312e-33
MT1G	7.86677e-32	-2.69392	0.51	0.724	2.63836e-27
HP	3.01544e-24	-2.74045	0.365	0.842	1.01132e-19
SDS	3.73839e-24	-2.77355	0.095	0.349	1.25378e-19
CYP2C8	3.07005e-33	-2.80298	0.067	0.478	1.02963e-28
CYP2A6	1.5086e-31	-2.8726	0.073	0.441	5.05953e-27
ACSM2B	1.51796e-29	-3.02434	0.052	0.39	5.09093e-25
SERPINA1	8.65484e-37	-3.41201	0.537	0.875	2.90266e-32
FGL1	2.20361e-51	-3.85059	0.206	0.651	7.39047e-47
SAA2	3.05014e-73	-4.3204	0.202	0.812	1.02296e-68
SAA1	2.12689e-69	-4.48924	0.333	0.897	7.13315e-65
