## Supplementary material for "A Single-Cell Atlas Of Human Pediatric Liver Reveals Age-Related Hepatic Gene Signatures": Table S10

### Sheet: differential_HSC_types
	p_val	avg_log2FC	pct.1	pct.2	p_val_adj
ACTA2	0	-4.04959	0.494	0.968	0
ACTB	0	-2.18094	0.867	0.994	0
ADIRF	0	-4.06983	0.22	0.941	0
C1R	0	3.02765	0.89	0.154	0
C1S	0	2.73827	0.881	0.196	0
CD9	0	-2.70443	0.146	0.883	0
CFH	0	2.56953	0.862	0.197	0
COX4I2	0	-2.2347	0.002	0.725	0
DCN	0	4.09387	0.885	0.473	0
FABP4	0	-3.49107	0.062	0.803	0
GGT5	0	2.49942	0.749	0.116	0
ID4	0	-2.84371	0.146	0.879	0
IGFBP3	0	4.92634	0.799	0.141	0
LUM	0	2.65065	0.615	0.012	0
MCAM	0	-3.0009	0.033	0.823	0
MYH11	0	-4.6539	0.029	0.857	0
MYL6	0	-1.99014	0.817	0.987	0
MYL9	0	-3.24601	0.629	0.976	0
NOTCH3	0	-2.5131	0.109	0.846	0
PDGFRA	0	2.56718	0.694	0.009	0
RCAN2	0	-2.18446	0.065	0.824	0
SPARCL1	0	-3.34303	0.258	0.967	0
TAGLN	0	-3.06653	0.644	0.979	0
TINAGL1	0	-2.39678	0.22	0.914	0
TPM1	0	-2.51106	0.56	0.968	0
TPM2	0	-3.62342	0.496	0.968	0
CXCL12	4.94066e-324	2.95267	0.75	0.263	1.657e-319
BCAM	3.95253e-323	-2.65713	0.066	0.776	1.3256e-318
FRZB	9.88131e-323	-2.24463	0.029	0.731	3.31399e-318
ISYNA1	3.06971e-318	-2.45137	0.245	0.886	1.02952e-313
PTP4A3	8.89509e-312	-2.42313	0.058	0.765	2.98324e-307
DSTN	3.38198e-303	-2.70587	0.603	0.953	1.13425e-298
ITGA7	2.78674e-297	-1.8065	0.016	0.684	9.34617e-293
OLFML3	7.10608e-297	1.97618	0.579	0.076	2.38324e-292
MEG3	1.40145e-296	2.57907	0.667	0.09	4.70019e-292
NDUFA4L2	6.08558e-289	-2.93522	0.107	0.774	2.04098e-284
RGS5	2.86251e-283	-4.16329	0.279	0.796	9.60027e-279
TNXB	7.31412e-283	1.79235	0.548	0.036	2.45301e-278
NNMT	5.65747e-268	2.66701	0.75	0.158	1.8974e-263
MARCKS	3.67579e-266	2.28576	0.691	0.246	1.23279e-261
NRARP	6.27537e-266	-2.489	0.016	0.646	2.10463e-261
NR2F1	9.39363e-266	2.05604	0.621	0.118	3.15044e-261
HES4	1.65918e-265	-2.12366	0.326	0.886	5.56456e-261
NRGN	9.5598e-265	-2.07591	0.043	0.689	3.20617e-260
SVEP1	5.05878e-263	1.45118	0.408	0.004	1.69661e-258
FBLN5	2.99469e-262	2.04731	0.478	0.027	1.00436e-257
COL3A1	7.18302e-261	2.97275	0.787	0.595	2.40904e-256
RBP1	1.19834e-255	3.05722	0.763	0.38	4.01898e-251
MFGE8	1.22914e-252	-2.13397	0.288	0.873	4.12227e-248
C7	7.63675e-252	2.99327	0.751	0.332	2.56121e-247
COL1A2	2.09523e-249	2.23577	0.739	0.675	7.02699e-245
SFRP1	6.8497e-246	1.41639	0.42	0.016	2.29725e-241
LAMA2	6.24761e-245	1.49203	0.473	0.043	2.09532e-240
MMP2	4.94704e-242	1.66395	0.436	0.031	1.65914e-237
CRIP2	5.95371e-241	-1.96727	0.319	0.859	1.99676e-236
SERPINF1	1.89908e-240	2.57396	0.491	0.061	6.36912e-236
ADAMTS13	2.03018e-238	2.26496	0.493	0.011	6.80883e-234
RERGL	1.64832e-237	-2.79542	0.001	0.568	5.52814e-233
LAMB1	3.06567e-237	1.79267	0.621	0.163	1.02816e-232
COLEC10	1.07561e-231	2.39752	0.458	0.008	3.60739e-227
CCBE1	5.01637e-231	1.42955	0.414	0.007	1.68239e-226
LMOD1	5.59083e-230	-1.98158	0.089	0.708	1.87505e-225
ADAMTS2	1.55269e-229	1.67844	0.524	0.072	5.2074e-225
HSPB1	5.19229e-229	-1.9688	0.572	0.944	1.74139e-224
ASPN	8.16398e-228	2.20555	0.604	0.116	2.73804e-223
SOD3	5.32032e-227	-2.34397	0.388	0.877	1.78433e-222
TBX2	1.1689e-224	-1.74384	0.192	0.803	3.92024e-220
COL1A1	2.1333e-224	3.23999	0.735	0.399	7.15466e-220
COL6A1	7.93339e-224	1.39242	0.829	0.739	2.6607e-219
CNN1	8.08713e-224	-2.3698	0.022	0.601	2.71226e-219
EFHD1	1.72141e-222	-1.6866	0.104	0.711	5.77325e-218
FCGRT	3.08387e-221	1.54631	0.682	0.378	1.03427e-216
CLMN	5.64359e-221	-1.42344	0.063	0.679	1.89275e-216
CPE	1.33885e-219	-1.63083	0.131	0.77	4.49022e-215
C11orf96	8.58159e-219	-2.08322	0.671	0.976	2.87809e-214
QSOX1	1.06707e-218	1.90706	0.704	0.343	3.57874e-214
TBC1D1	1.2987e-216	-1.6034	0.128	0.73	4.35557e-212
ECM1	1.59861e-214	2.49023	0.533	0.107	5.36141e-210
CSPG4	6.79599e-214	-1.47395	0.019	0.58	2.27924e-209
RARRES2	1.94745e-211	1.63478	0.787	0.49	6.53134e-207
CXCL14	5.82857e-210	3.82453	0.413	0.002	1.95479e-205
CSRP2	3.83097e-207	-2.17034	0.244	0.809	1.28483e-202
SRPX	9.59543e-207	1.97268	0.502	0.128	3.21812e-202
PROS1	4.52938e-206	1.53276	0.555	0.106	1.51906e-201
PTMA	1.47389e-201	-1.02328	0.864	0.991	4.94314e-197
LRP1	3.47598e-201	1.44864	0.621	0.278	1.16577e-196
CD74	8.41983e-199	2.07668	0.661	0.2	2.82384e-194
HGF	2.79161e-198	2.90018	0.626	0.237	9.36249e-194
COL6A3	9.44729e-198	1.82566	0.666	0.226	3.16843e-193
RBPMS2	3.6809e-197	-1.47857	0.05	0.605	1.2345e-192
MAP1B	7.25073e-196	-1.6194	0.357	0.873	2.43175e-191
FBLN2	7.76506e-196	1.19488	0.331	0.018	2.60425e-191
ABCA6	1.0961e-194	1.17014	0.395	0.02	3.67611e-190
SELENOP	1.86737e-193	1.66663	0.809	0.482	6.26279e-189
CRIP1	6.82002e-193	-1.41162	0.033	0.58	2.2873e-188
RSPO3	1.5764e-192	1.45012	0.349	0.009	5.28692e-188
PCOLCE	4.10535e-191	1.46272	0.516	0.177	1.37685e-186
PPP1R14A	9.29419e-191	-2.09454	0.328	0.838	3.11709e-186
HHIP	2.60074e-190	2.24272	0.364	0.001	8.72237e-186
SYNM	8.42763e-190	-1.53034	0.052	0.61	2.82646e-185
C3	1.00687e-189	3.40753	0.573	0.083	3.37683e-185
MRVI1	3.4897e-188	-1.35679	0.042	0.589	1.17038e-183
GJA4	9.26408e-188	-1.61379	0.136	0.733	3.10699e-183
HLA-DRA	2.24156e-185	2.43647	0.518	0.098	7.51775e-181
FBLN1	7.92653e-184	2.69273	0.395	0.051	2.6584e-179
S100A13	1.72772e-183	1.41247	0.528	0.195	5.79444e-179
MMP23B	1.15285e-182	1.03468	0.36	0.028	3.86644e-178
EMILIN1	2.158e-182	1.54091	0.633	0.385	7.23749e-178
COLEC11	2.97811e-181	1.94524	0.703	0.478	9.98798e-177
PODN	3.52792e-181	1.3512	0.382	0.034	1.18319e-176
NT5DC2	3.91923e-180	-1.48453	0.189	0.754	1.31443e-175
TMEM176B	4.00612e-177	1.34697	0.501	0.096	1.34357e-172
DAAM1	4.299e-177	1.60174	0.573	0.184	1.4418e-172
RHOB	2.00188e-176	-1.97426	0.592	0.925	6.7139e-172
COL6A2	4.04118e-176	1.05126	0.832	0.827	1.35533e-171
MGST3	1.70114e-175	-1.43564	0.558	0.898	5.7053e-171
CRYAB	6.19411e-175	-1.83234	0.289	0.8	2.07738e-170
FSTL1	1.50441e-174	1.38023	0.595	0.3	5.0455e-170
CAVIN1	2.39683e-171	-1.6884	0.425	0.854	8.0385e-167
DPT	8.75975e-169	1.87841	0.297	0.008	2.93785e-164
CAV1	1.70808e-166	-1.47243	0.347	0.851	5.72855e-162
GPRC5C	4.59459e-165	-1.32439	0.133	0.685	1.54093e-160
NUDT4	2.89884e-162	-1.51696	0.245	0.75	9.72213e-158
CTSC	4.19519e-162	1.41419	0.521	0.181	1.40698e-157
IL6ST	7.58266e-162	1.4231	0.746	0.575	2.54307e-157
COL14A1	2.81894e-161	1.4646	0.638	0.408	9.45415e-157
PLN	5.1952e-161	-2.15075	0.006	0.448	1.74237e-156
HCFC1R1	4.90265e-160	-1.54248	0.234	0.744	1.64425e-155
ANGPTL6	5.96335e-160	2.0458	0.407	0.037	1.99999e-155
FLNA	2.99443e-159	-2.14536	0.539	0.89	1.00427e-154
ATP1A2	8.60639e-159	-1.14956	0.004	0.444	2.88641e-154
ALB	1.45768e-158	3.11425	0.878	0.504	4.88875e-154
PLAC9	6.13441e-157	-1.55711	0.49	0.885	2.05736e-152
CYBA	1.02289e-156	1.53643	0.664	0.397	3.43058e-152
TMEM176A	1.44449e-156	1.15718	0.46	0.088	4.84453e-152
HEYL	3.86754e-156	-1.64	0.117	0.651	1.29709e-151
JAG1	4.63048e-156	-1.50212	0.192	0.717	1.55297e-151
PTGIS	1.11101e-155	1.11753	0.32	0.015	3.72611e-151
UBA2	3.31067e-154	-1.32272	0.254	0.751	1.11033e-149
INMT	6.96216e-154	1.70792	0.471	0.082	2.33497e-149
ADH1B	3.65338e-153	2.08061	0.694	0.242	1.22527e-148
PHLDA2	8.50465e-152	-2.09797	0.049	0.532	2.85229e-147
LBH	1.16073e-151	-1.58562	0.259	0.777	3.89286e-147
HLA-DPA1	2.35312e-151	1.79466	0.451	0.105	7.8919e-147
NTRK3	1.60074e-150	-1.18453	0.023	0.484	5.36857e-146
NDUFA4	9.26805e-150	-1.1308	0.738	0.942	3.10832e-145
SLC25A4	8.53602e-149	-1.39862	0.14	0.652	2.86281e-144
CAV2	1.59827e-148	-1.31113	0.261	0.778	5.36028e-144
DBNDD2	3.06822e-148	-1.15503	0.021	0.474	1.02902e-143
NR4A1	4.05154e-148	-1.28205	0.291	0.836	1.35881e-143
ABCA8	6.81619e-148	1.02291	0.348	0.042	2.28601e-143
FAM129A	9.57756e-148	-1.29609	0.148	0.669	3.21212e-143
MYOCD	3.75976e-147	-1.01573	0.004	0.425	1.26095e-142
FBN1	5.31057e-146	1.2372	0.517	0.228	1.78106e-141
ADAMTSL2	1.37634e-145	1.32153	0.413	0.066	4.61596e-141
MGP	2.53726e-145	1.29393	0.481	0.874	8.50946e-141
SERPINI1	4.48664e-144	-1.22846	0.057	0.546	1.50473e-139
KLF2	1.57903e-143	-2.41238	0.293	0.767	5.29576e-139
ESAM	6.50512e-143	-1.2194	0.131	0.658	2.18169e-138
LIFR	4.65461e-142	1.86877	0.616	0.292	1.56106e-137
ALDH1A1	4.92282e-141	1.59337	0.559	0.191	1.65102e-136
RARRES1	3.92314e-140	2.15363	0.257	0.016	1.31574e-135
PTGDS	1.3405e-139	2.04754	0.263	0.008	4.49578e-135
RASD1	2.63464e-139	-2.03265	0.114	0.624	8.83606e-135
FAM162B	6.20734e-139	-1.0828	0.043	0.507	2.08182e-134
MYLK	7.32042e-139	-1.50028	0.474	0.85	2.45512e-134
PPP1R12A	1.5578e-138	-1.28595	0.403	0.834	5.22455e-134
THBS2	1.92763e-138	1.20969	0.422	0.116	6.46488e-134
PACSIN2	6.70876e-138	-1.26957	0.124	0.617	2.24998e-133
FTL	1.00284e-137	1.34229	0.986	0.971	3.36334e-133
S100A10	4.7378e-135	1.4523	0.553	0.248	1.58896e-130
NR1H4	6.60005e-135	1.54403	0.392	0.051	2.21353e-130
PDGFA	8.06702e-134	-1.24743	0.108	0.599	2.70552e-129
GAPDH	4.89479e-132	-1.04054	0.811	0.968	1.64161e-127
NTN4	1.02113e-131	-1.12032	0.046	0.508	3.42465e-127
C2orf40	1.94426e-131	-1.32146	0.06	0.523	6.52066e-127
APOLD1	3.774e-131	-1.59714	0.037	0.477	1.26573e-126
KCNA5	4.3031e-131	-1.06471	0.002	0.382	1.44317e-126
FMO2	2.08593e-130	1.12922	0.333	0.044	6.99579e-126
HLA-DPB1	9.78242e-130	1.83462	0.463	0.181	3.28083e-125
MAP3K20	2.11211e-129	-1.24593	0.229	0.712	7.08359e-125
NET1	2.45598e-129	-1.65396	0.122	0.587	8.23687e-125
CYSTM1	1.07238e-128	-1.18517	0.293	0.757	3.59654e-124
NES	1.89285e-128	-1.63728	0.164	0.641	6.34825e-124
KLHL23	1.55798e-127	-1.01898	0.105	0.595	5.22514e-123
KCNMB1	1.86936e-127	-1.03276	0.012	0.408	6.26945e-123
PFN1	2.13474e-127	-1.32003	0.645	0.921	7.15948e-123
POSTN	2.68477e-127	1.82715	0.315	0.04	9.00419e-123
CTSD	6.88736e-127	1.6916	0.643	0.295	2.30988e-122
HLA-DRB1	9.42381e-127	2.0634	0.429	0.102	3.16056e-122
MEF2C	1.49468e-126	-1.20897	0.258	0.755	5.01285e-122
MSRB3	4.13381e-126	-1.25326	0.247	0.71	1.3864e-121
CSRP1	6.55083e-126	-1.80093	0.451	0.82	2.19702e-121
HMCN1	8.7935e-126	1.05167	0.312	0.033	2.94916e-121
MASP1	1.93744e-125	1.85367	0.493	0.219	6.49777e-121
TNFRSF11B	9.15163e-125	1.40386	0.269	0.007	3.06927e-120
TBX2-AS1	6.83139e-124	-1.03409	0.074	0.526	2.29111e-119
TFPI	7.78482e-123	1.13401	0.667	0.386	2.61087e-118
IGF2.1	9.28826e-122	1.13677	0.365	0.086	3.1151e-117
FRY	1.89073e-121	-1.04415	0.088	0.558	6.34112e-117
SYNE2	1.73205e-120	-1.18953	0.302	0.784	5.80896e-116
MGST1	5.62569e-120	1.97438	0.363	0.058	1.88674e-115
WDR1	2.5821e-119	-1.35848	0.238	0.695	8.65984e-115
CLEC11A	5.0855e-119	1.19652	0.511	0.27	1.70557e-114
TNS1	1.61401e-118	-1.27806	0.35	0.799	5.41308e-114
EHD2	3.15745e-118	-1.32263	0.296	0.73	1.05894e-113
TLN1	3.90122e-118	-1.30964	0.517	0.854	1.30839e-113
MAP3K7CL	4.97479e-118	-1.0718	0.034	0.45	1.66845e-113
MARCKSL1	6.15358e-117	1.15608	0.569	0.289	2.06379e-112
HIGD1B	9.05328e-117	-1.37484	0.004	0.334	3.03629e-112
COL5A1	4.12615e-116	1.28415	0.48	0.25	1.38383e-111
HTRA1	4.95674e-116	1.04171	0.516	0.348	1.66239e-111
GPNMB	6.09133e-114	1.0882	0.294	0.064	2.04291e-109
MRGPRF	1.11441e-113	-1.09305	0.059	0.486	3.73751e-109
PDLIM7	3.08878e-113	-1.26823	0.202	0.652	1.03591e-108
CCND1	2.08015e-112	-1.37618	0.174	0.638	6.9764e-108
GUCY1B1	8.75618e-111	-1.09128	0.241	0.722	2.93665e-106
F3	2.29099e-110	1.05988	0.271	0.034	7.68351e-106
TMEM56	1.70752e-108	1.90384	0.414	0.115	5.72668e-104
G0S2	2.94454e-108	1.50686	0.393	0.073	9.87541e-104
RHOA	8.49203e-108	-1.1999	0.571	0.886	2.84806e-103
RELN	1.19731e-107	1.63033	0.354	0.063	4.01554e-103
ENPEP	2.40192e-107	-1.35305	0.216	0.674	8.05555e-103
EFEMP1	1.38185e-106	1.56778	0.283	0.057	4.63444e-102
AGTR1	5.40994e-106	1.53211	0.457	0.181	1.81438e-101
CALM1	2.37102e-105	-1.09604	0.649	0.922	7.95191e-101
CAVIN3	2.56558e-104	-1.29498	0.335	0.744	8.60444e-100
GADD45B	1.28107e-103	-1.65382	0.508	0.861	4.29645e-99
LTBP4	1.43006e-103	1.09208	0.595	0.36	4.79612e-99
MIR503HG	5.01843e-103	1.3095	0.327	0.048	1.68308e-98
MTHFD2	5.81877e-103	-1.35078	0.221	0.657	1.9515e-98
GSN	1.39578e-102	1.45013	0.459	0.869	4.68118e-98
AOC3	3.62927e-102	-1.18375	0.148	0.601	1.21718e-97
CD151	7.74258e-102	-1.27059	0.444	0.821	2.59671e-97
SNCG	8.23937e-102	-1.72332	0.071	0.472	2.76332e-97
SERPINE2	4.08417e-99	1.02065	0.385	0.12	1.36975e-94
ZYX	2.83823e-98	-1.21374	0.265	0.691	9.51886e-94
PMEPA1	8.9293e-98	-1.0107	0.096	0.513	2.99471e-93
FABP5	1.15029e-97	-1.60102	0.14	0.553	3.85786e-93
APOD	1.34449e-97	5.13907	0.178	0.006	4.50914e-93
ADAMTS4	2.90525e-97	-2.00881	0.132	0.531	9.74363e-93
APOA2	9.90368e-97	2.72334	0.625	0.214	3.3215e-92
YWHAZ	5.42052e-96	-1.07311	0.505	0.858	1.81793e-91
PRELP	8.53341e-96	1.32976	0.47	0.271	2.86194e-91
ANK3	1.25507e-95	1.26623	0.455	0.231	4.20926e-91
ACTG2	1.74483e-95	-1.97484	0.018	0.351	5.85181e-91
LDOC1	4.02818e-94	-1.17855	0.111	0.51	1.35097e-89
EDNRA	4.07647e-94	-1.03319	0.19	0.635	1.36717e-89
RRAD	6.40595e-94	-1.56233	0.05	0.413	2.14843e-89
FGFR2	2.16222e-93	1.14939	0.203	0.005	7.25167e-89
DLK1	2.3353e-93	1.00242	0.155	0.001	7.83212e-89
APOA1	1.00246e-91	3.09317	0.635	0.253	3.36207e-87
PLEKHO1	3.9461e-91	-1.16868	0.177	0.597	1.32344e-86
PTH1R	4.72815e-91	1.75545	0.608	0.378	1.58573e-86
FGB	4.13653e-88	3.26486	0.562	0.204	1.38731e-83
CLIC4	5.97483e-88	-1.10623	0.341	0.739	2.00384e-83
ID2	8.20017e-88	1.13706	0.477	0.256	2.75017e-83
WFDC1	3.31709e-87	-1.10218	0.112	0.516	1.11248e-82
CBLN1	7.67039e-87	-1.04509	0.001	0.266	2.57249e-82
CCDC107	2.3371e-86	-1.04971	0.274	0.655	7.83815e-82
MTRNR2L12	9.55655e-86	-1.37426	0.732	0.956	3.20508e-81
CCL21	1.36605e-85	1.09542	0.268	0.038	4.58146e-81
TGFB1I1	3.66416e-85	-1.02149	0.349	0.753	1.22889e-80
MFAP4	4.44049e-85	1.10193	0.516	0.406	1.48925e-80
SLIT3	6.34533e-85	-1.10097	0.206	0.645	2.1281e-80
ZFHX3	5.53398e-84	-1.00061	0.252	0.663	1.85599e-79
CDKN1A	6.07143e-83	-1.05244	0.262	0.71	2.03623e-78
PXDN	7.76555e-82	1.06296	0.457	0.297	2.60441e-77
PTN	1.19041e-81	1.08492	0.463	0.393	3.9924e-77
KCNQ1OT1	1.4494e-81	1.31357	0.372	0.118	4.86099e-77
JUNB	2.22e-81	-1.41597	0.623	0.874	7.44543e-77
HLA-DRB5	2.02154e-80	1.22697	0.301	0.078	6.77985e-76
CCL2	1.4449e-79	1.44389	0.497	0.226	4.84591e-75
TSC22D1	2.05475e-79	-1.1732	0.421	0.791	6.89122e-75
CFD	2.60357e-78	4.24423	0.197	0.043	8.73184e-74
RTL8C	2.98713e-77	-1.04139	0.355	0.728	1.00183e-72
APOC3	5.22761e-77	2.996	0.608	0.283	1.75324e-72
TM4SF1	1.06538e-76	-1.10229	0.108	0.475	3.57307e-72
FOS	4.79481e-75	-1.63578	0.529	0.861	1.60808e-70
SPRY1	1.05638e-74	1.13116	0.566	0.431	3.54288e-70
FGG	5.86694e-73	2.68302	0.489	0.146	1.96765e-68
ANXA6	1.88692e-72	-1.05912	0.416	0.759	6.32834e-68
PDGFRB	8.10635e-72	-1.14554	0.442	0.798	2.71871e-67
AMBP	8.46731e-72	2.60318	0.465	0.125	2.83977e-67
VIPR1	2.15401e-70	1.40721	0.367	0.138	7.22413e-66
TUBA1A	3.04656e-70	-1.19757	0.409	0.768	1.02176e-65
KRT18	4.90145e-68	1.09291	0.49	0.218	1.64385e-63
FABP1	6.98426e-68	2.07416	0.5	0.157	2.34238e-63
FGA	1.04604e-67	2.97906	0.475	0.15	3.50821e-63
CAMK2N1	2.21855e-67	-1.0494	0.341	0.697	7.44058e-63
PDK4	1.02242e-66	-1.52559	0.406	0.733	3.429e-62
HAND2-AS1	1.06617e-66	1.03703	0.414	0.176	3.57572e-62
PLIN2	1.17132e-66	1.09848	0.39	0.202	3.92839e-62
SERPINA1	2.11193e-66	3.33839	0.646	0.34	7.08299e-62
ID1	3.94641e-66	-1.23522	0.236	0.63	1.32355e-61
ADAMTS1	2.44759e-65	-1.32995	0.47	0.787	8.20871e-61
CRP	3.96005e-65	3.49258	0.35	0.055	1.32812e-60
APOB	4.59747e-65	2.10155	0.376	0.075	1.5419e-60
SERPING1	1.19187e-64	1.22595	0.785	0.77	3.99728e-60
NEAT1	2.34327e-63	1.76118	0.879	0.828	7.85887e-59
CKB	1.534e-62	-1.20187	0.3	0.649	5.14473e-58
TF	2.39681e-62	2.62111	0.423	0.117	8.03841e-58
XIST	4.69969e-62	1.34995	0.479	0.405	1.57618e-57
TDO2	2.44467e-61	1.09373	0.242	0.048	8.19892e-57
HIST1H4C	3.49336e-61	-1.00997	0.291	0.662	1.1716e-56
ACTN1	1.14376e-60	-1.10166	0.427	0.76	3.83595e-56
PPP1R15A	1.26669e-60	-1.2888	0.375	0.698	4.24823e-56
CYCS	1.10053e-59	-1.14758	0.343	0.688	3.69096e-55
FN1	1.80243e-59	1.07942	0.561	0.393	6.04498e-55
METTL7A	2.45616e-59	1.00325	0.45	0.256	8.23746e-55
CYB5A	4.39223e-59	1.05919	0.48	0.326	1.47306e-54
PCSK7	6.11152e-59	-1.00696	0.258	0.615	2.04968e-54
PALLD	4.92532e-58	-1.1726	0.418	0.727	1.65185e-53
RAMP1	2.52749e-57	1.52298	0.423	0.224	8.47669e-53
HSPA1A	2.71175e-57	-1.51707	0.418	0.723	9.09467e-53
APOC1	4.88173e-57	2.20378	0.66	0.393	1.63723e-52
CES1	5.13189e-57	1.76476	0.323	0.102	1.72113e-52
EDNRB	5.22987e-57	1.0744	0.597	0.496	1.75399e-52
GEM	6.20559e-57	-1.23601	0.311	0.645	2.08123e-52
NR4A2	9.9708e-57	-1.07892	0.171	0.536	3.34401e-52
SAA1	1.26573e-56	4.27702	0.556	0.336	4.24499e-52
AHSG	3.75806e-56	1.2807	0.266	0.034	1.26038e-51
APOH	2.31726e-55	1.67034	0.381	0.1	7.77164e-51
TTR	3.53627e-55	2.00637	0.461	0.158	1.18599e-50
CP	4.21675e-55	1.87878	0.281	0.041	1.41421e-50
MT-ND6	5.39458e-55	-1.01248	0.574	0.813	1.80923e-50
YWHAH	4.92108e-54	-1.01906	0.334	0.659	1.65043e-49
TUBA1B	1.6873e-53	-1.08399	0.568	0.853	5.65888e-49
HP	4.06385e-51	2.97105	0.593	0.367	1.36293e-46
FGL1	4.5718e-50	2.92211	0.31	0.072	1.53329e-45
SORBS2	4.97667e-50	-1.39379	0.107	0.372	1.66908e-45
VTN	3.41835e-49	2.1108	0.367	0.116	1.14645e-44
MT1G	9.07493e-49	1.88575	0.631	0.342	3.04355e-44
ALDOB	1.00861e-48	1.81244	0.348	0.092	3.38269e-44
CYP2A7	1.91883e-47	2.334	0.203	0.009	6.43537e-43
IER2	1.10638e-46	-1.09955	0.453	0.73	3.71056e-42
ATF3	1.24846e-45	-1.35022	0.302	0.617	4.1871e-41
HSPA1B	2.36131e-45	-1.22965	0.221	0.522	7.91938e-41
MLXIPL	1.68152e-44	1.5539	0.157	0.007	5.6395e-40
CYP3A4	2.59066e-44	1.74167	0.26	0.033	8.68854e-40
KNG1	1.50103e-43	1.25271	0.22	0.024	5.03417e-39
MT1X	2.33502e-43	1.12469	0.792	0.672	7.83119e-39
ID3	1.58866e-39	-1.00169	0.592	0.859	5.32804e-35
CYP2C9	6.38951e-39	1.34662	0.184	0.021	2.14291e-34
C9	7.38667e-39	1.69521	0.216	0.029	2.47734e-34
PLG	2.69681e-38	1.27594	0.208	0.029	9.04456e-34
RBP4	4.07785e-38	1.61084	0.368	0.133	1.36763e-33
PLA2G2A	6.5802e-38	1.66092	0.23	0.088	2.20687e-33
ORM1	1.31009e-37	2.61406	0.522	0.302	4.39378e-33
CYP2A6	1.01822e-36	1.7687	0.161	0.007	3.4149e-32
GC	8.26309e-36	1.21725	0.227	0.045	2.77127e-31
SERPINF2	3.65158e-35	1.3416	0.18	0.023	1.22467e-30
SERPINC1	1.85724e-33	1.21974	0.211	0.034	6.2288e-29
SAA2	3.30023e-33	3.27647	0.407	0.204	1.10683e-28
IL1RL1	7.34247e-33	1.02565	0.12	0.017	2.46252e-28
CYP2B6	7.78535e-33	1.65213	0.181	0.015	2.61105e-28
HPX	1.55007e-32	2.22865	0.293	0.105	5.19863e-28
CYP2C8	7.63432e-32	1.64019	0.17	0.017	2.5604e-27
ORM2	1.44571e-31	1.47043	0.293	0.088	4.84863e-27
AGXT	4.93679e-31	1.45938	0.244	0.06	1.6557e-26
ACSM2B	7.07874e-31	1.79597	0.133	0.013	2.37407e-26
ASGR1	7.30091e-31	1.62228	0.171	0.035	2.44858e-26
FTCD	2.378e-30	1.13339	0.156	0.017	7.97534e-26
ATF5	2.75551e-30	1.35827	0.308	0.145	9.24142e-26
AZGP1	3.02209e-30	1.5509	0.248	0.064	1.01355e-25
CYP2E1	3.44783e-30	1.35627	0.257	0.071	1.15633e-25
LEAP2	4.00602e-30	1.02554	0.151	0.025	1.34354e-25
SDS	4.20431e-30	1.76485	0.172	0.035	1.41004e-25
MT1H	9.15834e-29	1.55777	0.246	0.072	3.07152e-24
F12	4.85945e-28	1.1356	0.145	0.011	1.62976e-23
ACSL1	1.60424e-27	1.17232	0.288	0.144	5.38031e-23
LRG1	2.60509e-27	1.06659	0.193	0.037	8.73694e-23
CYP4F3	5.64556e-26	1.01954	0.117	0.008	1.89341e-21
MAT1A	6.87022e-26	1.37398	0.199	0.043	2.30413e-21
SLC13A5	7.57504e-26	1.09833	0.119	0.006	2.54052e-21
HAMP	1.09854e-25	1.18724	0.247	0.058	3.68429e-21
CYP3A5	5.75162e-25	1.28872	0.137	0.022	1.92898e-20
APCS	3.71851e-24	1.18265	0.189	0.051	1.24711e-19
ITIH1	8.53681e-24	1.08402	0.161	0.027	2.86307e-19
C4BPA	2.88806e-22	1.03239	0.144	0.021	9.68597e-18
ECHDC2	3.38522e-22	1.13123	0.31	0.227	1.13533e-17
JUN	2.61179e-21	-1.28661	0.615	0.782	8.75941e-17
MST1	6.82406e-21	1.4298	0.144	0.049	2.28865e-16
CPS1	1.13291e-20	1.22706	0.168	0.06	3.79954e-16
PCK1	5.13558e-20	1.23878	0.164	0.041	1.72237e-15
ACSM2A	5.12698e-19	1.02483	0.109	0.013	1.71949e-14
PLIN5	5.47257e-18	1.12211	0.108	0.018	1.83539e-13
CXCL2	2.40736e-15	1.02444	0.145	0.066	8.0738e-11
ITIH3	2.04086e-14	1.39821	0.238	0.192	6.84464e-10
A1BG	2.51505e-14	1.14014	0.281	0.278	8.43497e-10
S100A4	2.79111e-11	-1.06176	0.197	0.39	9.36083e-07
