## Supplementary material for "A Single-Cell Atlas Of Human Pediatric Liver Reveals Age-Related Hepatic Gene Signatures": Table S9

### Sheet: Sheet1
gene	pval_periportal	estimate_periportal	pval_pericentral	estimate_pericentral	p_adjusted_periportal	p_adjusted_pericentral	celltype
ABCA1	3.69157e-06	-0.000139526	1.2286e-08	0.000156761	0.000494671	1.64633e-06	KC Like
ABCA1	5.34215e-06	-0.000364277	2.72233e-08	0.000375763	0.000779954	3.9746e-06	Mono-Mac
ABCB4	0.000382142	-0.000279856	4.83018e-06	0.000330748	0.051207	0.000647244	KC Like
ACTG2	0.00837757	-0.00039842	1.35979e-05	0.000603483	1	0.00182212	KC Like
ADAM28	0.232948	-0.000207848	1.4387e-12	0.000803443	1	2.02856e-10	Macrophage MHCII High
ADH1C	7.29164e-23	0.000739751	4.67006e-30	-0.000811568	9.77079e-21	6.25788e-28	KC Like
ADH1C	1.66668e-05	0.00113137	0.0150873	-0.000568715	0.00243335	1	Mono-Mac
ADH4	1.2028e-82	0.000535984	8.83602e-99	-0.000574186	1.61175e-80	1.18403e-96	KC Like
ADH4	8.70014e-21	0.00115505	2.63897e-09	-0.000668622	1.27022e-18	3.85289e-07	Mono-Mac
ADIPOR1	0.547764	9.9266e-05	0.000147021	0.000420362	1	0.02073	Macrophage MHCII High
AIF1	5.05317e-06	0.000288153	0.138605	-8.71876e-05	0.000677125	1	KC Like
ANPEP	2.12243e-41	-0.000564659	1.94106e-27	0.000409	2.84406e-39	2.60102e-25	KC Like
APOA1	9.06517e-52	-0.000372727	4.4697e-46	0.000314438	1.21473e-49	5.9894e-44	KC Like
APOA1	9.93213e-06	-0.00121111	0.100995	-0.000136706	0.00140043	1	Macrophage MHCII High
APOA1	5.02349e-11	-0.00037355	6.42278e-16	0.000383306	7.3343e-09	9.37727e-14	Mono-Mac
APOE	1.33582e-08	-0.000154398	0.118924	3.89345e-05	1.79e-06	1	KC Like
AQP9	5.34308e-05	0.000180212	0.0225291	-9.50233e-05	0.00715973	1	KC Like
AQP9	0.00904806	0.000408392	0.000284253	-0.000503498	1	0.0415009	Mono-Mac
AR	5.68978e-05	-0.000775273	7.42222e-05	0.000698442	0.0076243	0.00994578	KC Like
ARG1	1.39662e-11	-0.000169173	7.01362e-05	9.1107e-05	1.87147e-09	0.00939826	KC Like
ARG1	4.175e-13	-0.00110992	8.6449e-05	-0.00038388	5.88675e-11	0.0121893	Macrophage MHCII High
ARG1	0.000281984	-0.000216087	0.0082766	0.000134405	0.0411696	1	Mono-Mac
ASPN	0.0152655	-0.000552017	1.27818e-05	0.000636489	1	0.00180223	Macrophage MHCII High
BASP1	0.000269166	0.000352476	0.215245	0.000111274	0.0360682	1	KC Like
BBOX1	8.17203e-46	-0.00268789	4.17513e-29	0.00188849	1.09505e-43	5.59468e-27	KC Like
BCL2L11	0.0530119	-0.000540833	1.98191e-06	0.00084767	1	0.00027945	Macrophage MHCII High
C1orf162	8.56102e-11	0.000495295	0.0755468	-0.000126664	1.14718e-08	1	KC Like
C1orf162	2.10642e-05	0.000455887	0.0138073	-0.00023504	0.00307538	1	Mono-Mac
C1QC	4.00766e-08	0.000279631	0.903595	-5.74816e-06	5.37027e-06	1	KC Like
C7	0.000508852	-0.000808386	5.47526e-07	0.00076808	0.0717481	7.72011e-05	Macrophage MHCII High
CAVIN1	0.0021415	-0.000485202	3.08517e-10	0.000640143	0.301951	4.35009e-08	Macrophage MHCII High
CAVIN2	0.000159228	0.000677394	0.0107154	-0.000427729	0.0213365	1	KC Like
CAVIN2	0.138428	-0.00039888	3.83471e-05	0.000715355	1	0.00540694	Macrophage MHCII High
CD14	0.831045	1.75385e-05	9.44338e-10	0.000462364	1	1.26541e-07	KC Like
CD14	0.00150785	-0.0004567	4.24519e-05	0.000382448	0.212608	0.00598572	Macrophage MHCII High
CD163	0.000173113	0.000188188	0.374979	4.12947e-05	0.0231972	1	KC Like
CD163	0.242474	0.000263847	0.000233676	0.000558703	1	0.0329483	Macrophage MHCII High
CD163	0.00519039	0.000277484	0.000197396	0.000321968	0.757797	0.0288198	Mono-Mac
CD300E	0.601639	7.32181e-05	2.78766e-05	-0.000532624	1	0.00406998	Mono-Mac
CD34	2.13489e-06	-0.00122512	2.89515e-06	0.000743972	0.00030102	0.000408216	Macrophage MHCII High
CD36	0.000344185	-0.000598472	5.9418e-09	0.000890256	0.0461208	7.96202e-07	KC Like
CD36	3.78956e-18	-0.00225284	8.3712e-07	-0.000777169	5.34328e-16	0.000118034	Macrophage MHCII High
CD38	0.000104516	0.000622105	0.933372	1.24676e-05	0.0140052	1	KC Like
CD4	0.00827444	-0.00045127	4.57085e-06	0.000506875	1	0.00064449	Macrophage MHCII High
CD5L	1.09167e-15	0.000541007	2.72112e-11	-0.000422458	1.46283e-13	3.6463e-09	KC Like
CD68	1.52699e-05	0.000501655	0.0375254	-0.000225037	0.00204616	1	KC Like
CD68	0.490528	-0.000145801	2.52615e-06	0.000653194	1	0.000356187	Macrophage MHCII High
CD83	0.306425	-0.000185684	1.16209e-48	-0.00186798	1	1.63855e-46	Macrophage MHCII High
CD9	1.50898e-10	-0.00129993	4.80798e-13	0.00133167	2.02203e-08	6.4427e-11	KC Like
CD9	1.01637e-11	-0.00140817	2.80884e-08	0.000701006	1.43308e-09	3.96046e-06	Macrophage MHCII High
CD9	1.40275e-05	-0.00163147	5.61595e-13	0.00228201	0.00204802	8.19929e-11	Mono-Mac
CD93	1.32388e-08	-0.00089278	7.62728e-05	0.000393277	1.86668e-06	0.0107545	Macrophage MHCII High
CFB	2.83162e-21	-0.00023831	1.7284e-30	0.000261047	3.79437e-19	2.31606e-28	KC Like
CFB	4.21714e-11	-0.000916395	5.44895e-05	-0.000361744	5.94617e-09	0.00768302	Macrophage MHCII High
CFB	8.66125e-06	-0.000256497	0.00585251	0.000135609	0.00126454	0.854467	Mono-Mac
CFHR1	1.60955e-05	-0.00012207	7.03784e-06	0.000116434	0.00215679	0.00094307	KC Like
CFHR3	2.19836e-32	-0.000487197	9.14291e-97	0.000758098	2.9458e-30	1.22515e-94	KC Like
CFHR3	1.87042e-08	-0.0011771	0.246021	0.00015226	2.63729e-06	1	Macrophage MHCII High
CFHR3	0.847597	-2.90595e-05	1.36268e-06	0.000629482	1	0.000198951	Mono-Mac
CLDN1	1.40224e-68	-0.000807776	1.47114e-71	0.00073226	1.87901e-66	1.97133e-69	KC Like
CLDN1	1.35705e-11	-0.0016883	0.0998133	0.000250014	1.91345e-09	1	Macrophage MHCII High
CLDN1	1.87197e-06	-0.000858826	3.08939e-08	0.000848785	0.000273307	4.51051e-06	Mono-Mac
CLEC10A	0.0800912	0.000401509	1.68721e-07	0.000811422	1	2.37896e-05	Macrophage MHCII High
CLEC14A	2.8199e-21	-0.00289168	0.363855	0.000159357	3.97606e-19	1	Macrophage MHCII High
CLEC4E	0.00185421	0.000565418	9.21015e-42	0.00164269	0.261443	1.29863e-39	Macrophage MHCII High
CLEC4E	3.25898e-11	0.00075509	0.000245553	0.000372457	4.75812e-09	0.0358508	Mono-Mac
COL1A1	2.92048e-07	0.000322747	1.53472e-16	-0.000501672	3.91345e-05	2.05652e-14	KC Like
COL1A1	0.847965	-3.1347e-05	3.73888e-08	-0.000615787	1	5.27182e-06	Macrophage MHCII High
COL3A1	0.223804	0.000168629	5.86188e-06	-0.000433069	1	0.000826525	Macrophage MHCII High
CRISPLD2	0.0370005	-0.000421301	1.48635e-11	0.000874848	1	2.09575e-09	Macrophage MHCII High
CSF2RA	2.00956e-09	0.000773392	0.944158	8.26125e-06	2.93395e-07	1	Mono-Mac
CXCL2	1.79139e-17	-0.000647896	3.94118e-24	0.000701132	2.40046e-15	5.28118e-22	KC Like
CXCR2	4.60425e-05	0.000627222	0.0289752	-0.000313619	0.0061697	1	KC Like
CXCR4	0.213729	-0.000224902	9.01649e-11	0.000763649	1	1.27133e-08	Macrophage MHCII High
CXCR4	0.0514465	-0.000269024	4.88382e-14	0.000846837	1	7.13038e-12	Mono-Mac
CYP1A2	0	0.00251234	0	-0.00263169	0	0	KC Like
CYP1A2	3.13359e-60	0.00376309	2.46913e-30	-0.00246125	4.57504e-58	3.60494e-28	Mono-Mac
CYP2A6	2.17447e-38	-0.000337703	1.09234e-39	0.000308487	2.91379e-36	1.46374e-37	KC Like
CYP2A6	3.23215e-16	-0.00135418	0.000524908	0.000355222	4.55733e-14	0.074012	Macrophage MHCII High
CYP2A6	0.462612	-7.81712e-05	1.57048e-32	0.0010606	1	2.2929e-30	Mono-Mac
CYP2A7	3.80053e-97	-0.000837967	3.68212e-114	0.000798699	5.09271e-95	4.93404e-112	KC Like
CYP2A7	4.59886e-12	-0.00158082	1.31377e-05	0.000603519	6.4844e-10	0.00185241	Macrophage MHCII High
CYP2A7	0.0344817	-0.000412109	5.45702e-24	0.00166731	1	7.96725e-22	Mono-Mac
CYP2B6	0.0470417	-6.5914e-05	1.67562e-12	0.000214099	1	2.24533e-10	KC Like
CYP2B6	0.171978	0.000219251	1.06302e-10	0.000893963	1	1.55201e-08	Mono-Mac
CYP2E1	1.60129e-83	0.000427552	2.50707e-105	-0.000465831	2.14574e-81	3.35947e-103	KC Like
CYP2E1	5.54064e-10	0.00073832	0.00225936	-0.000575319	7.8123e-08	0.318569	Macrophage MHCII High
CYP2E1	2.41859e-53	0.000785507	6.06065e-56	-0.000772589	3.53114e-51	8.84855e-54	Mono-Mac
CYP3A4	0	0.00117643	0	-0.00123835	0	0	KC Like
CYP3A4	7.06277e-92	0.00381119	6.64919e-22	-0.00169032	9.95851e-90	9.37536e-20	Macrophage MHCII High
CYP3A4	1.70496e-52	0.00237405	8.51328e-32	-0.0016946	2.48924e-50	1.24294e-29	Mono-Mac
CYP3A5	1.33896e-69	-0.000512285	8.09421e-13	0.00018682	1.7942e-67	1.08462e-10	KC Like
CYP3A5	3.85753e-12	-0.00136048	0.000347445	0.000431873	5.43912e-10	0.0489897	Macrophage MHCII High
CYP3A5	0.000163607	-0.00053536	3.53836e-07	0.000618301	0.0238866	5.166e-05	Mono-Mac
DNASE1L3	1.54817e-14	0.000798959	1.71118e-07	-0.000510357	2.07455e-12	2.29298e-05	KC Like
DNASE1L3	4.24526e-11	0.00145516	6.78828e-06	-0.000891313	6.19807e-09	0.000991089	Mono-Mac
DPT	0.00137921	0.000608154	1.92175e-29	0.00144251	0.194468	2.70967e-27	Macrophage MHCII High
DST	0.789556	-4.61054e-05	6.34672e-07	0.000569462	1	8.94887e-05	Macrophage MHCII High
EDNRB	0.131745	0.000219791	0.000328935	0.000483584	1	0.0440772	KC Like
EDNRB	4.06657e-15	-0.00135234	1.4712e-09	0.000638266	5.73386e-13	2.07439e-07	Macrophage MHCII High
EGFR	0.028735	-0.000386808	0.000117664	0.000625269	1	0.0157669	KC Like
EGR1	4.14841e-06	-0.000646621	0.0252302	-0.000205063	0.000584925	1	Macrophage MHCII High
FABP1	1.07958e-122	-0.00059479	6.69277e-162	0.000597872	1.44664e-120	8.96831e-160	KC Like
FABP1	4.34736e-05	-0.000876168	0.102671	-0.000233241	0.00612977	1	Macrophage MHCII High
FABP1	9.58929e-13	-0.000396401	3.12101e-12	0.000323936	1.40004e-10	4.55668e-10	Mono-Mac
FABP5	1.82863e-07	-0.00108073	4.11128e-14	0.00142501	2.45037e-05	5.50911e-12	KC Like
FABP5	8.06421e-07	-0.00133542	0.0809363	-0.000297319	0.000113705	1	Macrophage MHCII High
FABP5	1.01079e-39	-0.00155056	2.69425e-47	0.00125338	1.47576e-37	3.93361e-45	Mono-Mac
FBLN1	0.000283019	0.000685654	3.46469e-43	0.00174679	0.0399057	4.88521e-41	Macrophage MHCII High
FCGR2A	0.28734	0.00019035	0.000301014	0.000434757	1	0.0424429	Macrophage MHCII High
FCGR3A	1.32737e-13	0.000440796	0.000166566	-0.000210137	1.77867e-11	0.0223199	KC Like
FCGR3A	1.4245e-05	-0.00086089	0.0202514	-0.000297552	0.00200854	1	Macrophage MHCII High
FCGR3B	6.22251e-12	0.000233094	0.625367	-1.54834e-05	8.33816e-10	1	KC Like
FCGR3B	2.39297e-05	-0.000621072	0.0151775	-0.00023341	0.00337409	1	Macrophage MHCII High
FCGR3B	0.380566	-9.47879e-05	2.72925e-05	0.000390642	1	0.0039847	Mono-Mac
FCN1	1.25586e-15	0.000740862	9.29354e-17	-0.00073528	1.83356e-13	1.35686e-14	Mono-Mac
FCN2	2.32038e-06	0.000466113	0.456091	-6.84952e-05	0.000310932	1	KC Like
FCN2	4.73876e-07	0.00112978	0.00530282	-0.000557228	6.91859e-05	0.774211	Mono-Mac
FGL2	2.19418e-07	0.000452747	0.340128	7.74802e-05	2.9402e-05	1	KC Like
FGL2	9.90011e-05	0.00035011	0.293794	8.33092e-05	0.0144542	1	Mono-Mac
FOLR2	8.03904e-06	0.000489399	0.568027	5.81864e-05	0.00107723	1	KC Like
FOLR2	1.08139e-09	0.00128165	2.05624e-10	0.000954586	1.52476e-07	2.8993e-08	Macrophage MHCII High
GATM	1.61261e-42	-0.000410902	6.71303e-48	0.000389446	2.1609e-40	8.99546e-46	KC Like
GATM	4.15174e-11	-0.00114939	0.0119744	0.000273972	5.85395e-09	1	Macrophage MHCII High
GATM	0.169021	-0.000156991	3.28087e-08	0.000539866	1	4.79007e-06	Mono-Mac
GLUL	6.79584e-68	0.000475438	3.32628e-31	-0.000304828	9.10642e-66	4.45722e-29	KC Like
GLUL	5.00522e-06	0.000266855	4.87273e-07	-0.000265314	0.000730762	7.11418e-05	Mono-Mac
GLYATL1	1.49245e-49	-0.000472147	9.63225e-39	0.000369563	1.99989e-47	1.29072e-36	KC Like
GLYATL1	5.48078e-13	-0.00177362	0.0461167	-0.000301614	7.72791e-11	1	Macrophage MHCII High
GLYATL1	8.99908e-05	-0.000550662	0.195789	0.000156966	0.0131387	1	Mono-Mac
GNG11	6.91031e-10	-0.00144837	3.00026e-07	0.00073165	9.74354e-08	4.23036e-05	Macrophage MHCII High
GPNMB	0.605568	-7.1652e-05	3.70319e-05	0.000527238	1	0.00496228	KC Like
GPNMB	0.818161	5.06961e-05	3.21507e-12	0.0010107	1	4.53325e-10	Macrophage MHCII High
GPNMB	8.91905e-37	-0.00166279	1.60711e-59	0.00153575	1.30218e-34	2.34638e-57	Mono-Mac
GPR183	0.55526	-9.54747e-05	4.17838e-06	0.000621517	1	0.000610043	Mono-Mac
GPX2	3.09914e-43	0.00166189	7.23677e-06	-0.000511611	4.15285e-41	0.000969727	KC Like
GPX2	2.63342e-13	0.00225441	1.19438e-05	-0.00122417	3.8448e-11	0.0017438	Mono-Mac
HAL	2.67373e-178	-0.00280721	2.84688e-149	0.00224929	3.5828e-176	3.81482e-147	KC Like
HAL	1.254e-15	-0.00234913	3.72798e-08	0.00135727	1.83085e-13	5.44284e-06	Mono-Mac
HAMP	9.36221e-158	-0.000878317	4.84705e-48	0.000428319	1.25454e-155	6.49505e-46	KC Like
HAMP	2.20168e-14	-0.00162526	0.0952463	-0.000219533	3.10437e-12	1	Macrophage MHCII High
HAMP	5.17325e-13	-0.000980597	0.00527728	0.000324764	7.55295e-11	0.770483	Mono-Mac
HAVCR2	0.91606	-1.58699e-05	0.000116437	0.000534741	1	0.0156025	KC Like
HAVCR2	4.48374e-09	-0.00124344	0.0170011	0.000314719	6.32207e-07	1	Macrophage MHCII High
HES1	0.000696133	-0.000459821	9.59239e-11	0.000802928	0.0932818	1.28538e-08	KC Like
HES1	0.000333461	-0.000982449	0.00643347	-0.000481235	0.047018	0.907119	Macrophage MHCII High
HLA.DQA1	0.0168645	0.000280925	1.40684e-10	-0.000705466	1	1.88516e-08	KC Like
HLA.DQA1	1.4461e-05	-0.000502438	1.36911e-33	0.00110404	0.00211131	1.9989e-31	Mono-Mac
HMGCS2	5.31699e-64	-0.000510637	5.21601e-54	0.000414501	7.12477e-62	6.98946e-52	KC Like
HMGCS2	2.08153e-18	-0.00179294	0.344666	-0.000118338	2.93495e-16	1	Macrophage MHCII High
HMGCS2	0.00011241	-0.000459755	0.000422037	0.000360017	0.0164118	0.0616173	Mono-Mac
HNF4A	3.43838e-08	-0.000362878	7.23613e-11	0.000391583	4.60743e-06	9.69642e-09	KC Like
HPX	2.33963e-38	-0.000334816	1.15612e-41	0.00031378	3.1351e-36	1.54921e-39	KC Like
HPX	3.75575e-11	-0.0010225	0.00305012	-0.000293252	5.29561e-09	0.430067	Macrophage MHCII High
HPX	1.36136e-09	-0.00036721	0.000105863	0.000198412	1.98759e-07	0.015456	Mono-Mac
ICAM1	0.670107	-4.45644e-05	0.000277699	0.000350698	1	0.0372117	KC Like
ICAM1	0.332029	0.000169809	3.40124e-19	-0.0011009	1	4.79575e-17	Macrophage MHCII High
IGF1	1.4587e-39	-0.00107999	2.05243e-43	0.00102018	1.95466e-37	2.75025e-41	KC Like
IGF1	7.10853e-14	-0.00196062	0.0172579	0.000372925	1.0023e-11	1	Macrophage MHCII High
IGF1	1.50801e-06	-0.00120986	0.00010026	0.000834362	0.00022017	0.0146379	Mono-Mac
IGSF6	0.41167	-9.13309e-05	0.000214835	0.000379482	1	0.0287879	KC Like
IGSF6	6.17972e-11	-0.00134493	0.486427	8.90979e-05	8.71341e-09	1	Macrophage MHCII High
INMT	1.79935e-12	0.000931762	0.0240561	-0.000279082	2.41112e-10	1	KC Like
ITGA4	2.30005e-05	-0.000691715	0.242345	0.000123188	0.00324306	1	Macrophage MHCII High
KCNMA1	4.70648e-06	-0.000455109	4.29976e-05	0.000373351	0.000630669	0.00576168	KC Like
KCNMA1	0.00794549	0.000579796	2.44818e-05	0.000633505	1	0.00345193	Macrophage MHCII High
KCNMA1	0.0777817	-0.000566819	1.81478e-05	0.00118278	1	0.00264958	Mono-Mac
KNG1	4.16511e-17	-0.000248364	6.56314e-27	0.000286184	5.58124e-15	8.79461e-25	KC Like
KNG1	1.52505e-08	-0.00118389	0.0224107	-0.000303205	2.15033e-06	1	Macrophage MHCII High
LGALS3	0.157163	-0.000290158	5.01807e-08	0.000725994	1	7.07548e-06	Macrophage MHCII High
LGALS3	0.0209573	-0.00057436	1.06663e-05	0.000941532	1	0.00155727	Mono-Mac
LGMN	0.379477	-2.66038e-05	0.000177058	0.000104404	1	0.0237258	KC Like
LGMN	7.18565e-07	-0.000643172	1.23695e-11	0.000746899	0.000104911	1.80595e-09	Mono-Mac
LRP5	0.0139679	-0.000332738	2.21003e-05	0.00052743	1	0.00296144	KC Like
LYVE1	4.95724e-18	0.000371466	5.64146e-07	-0.000202068	6.6427e-16	7.55956e-05	KC Like
LYVE1	0.0230599	0.000361144	6.05063e-08	0.000584274	1	8.53139e-06	Macrophage MHCII High
MAMDC2	0.000279035	-0.00094647	2.37332e-26	0.00168451	0.0393439	3.34639e-24	Macrophage MHCII High
MARCO	3.87065e-13	0.000281131	0.0112674	-9.20013e-05	5.18667e-11	1	KC Like
MARCO	4.21843e-09	0.000618626	0.747767	3.06288e-05	6.15891e-07	1	Mono-Mac
MDM2	0.0267979	-0.000158858	1.33936e-06	0.000318567	1	0.000179474	KC Like
MDM2	0.00257909	-0.000514475	2.86309e-06	0.000514973	0.363652	0.000403696	Macrophage MHCII High
MEF2C	0.967148	-9.21034e-06	5.93531e-06	0.000669977	1	0.000836878	Macrophage MHCII High
MEF2C	0.0166624	0.000360566	3.16081e-05	0.000540079	1	0.00461478	Mono-Mac
MET	0.0333034	-0.000319438	5.4827e-06	0.000626167	1	0.000734681	KC Like
MMRN1	2.41656e-09	0.00119463	3.13425e-30	-0.00217728	3.23819e-07	4.1999e-28	KC Like
MMRN1	0.319787	0.000229079	3.69766e-07	0.000783509	1	5.2137e-05	Macrophage MHCII High
MNDA	2.14433e-07	-0.00127678	8.46325e-05	-0.000616387	3.0235e-05	0.0119332	Macrophage MHCII High
MNDA	0.122927	0.00025265	4.97462e-05	-0.000587071	1	0.00726295	Mono-Mac
MPEG1	4.09641e-09	0.000394809	0.277109	-6.80472e-05	5.48918e-07	1	KC Like
MRC1	0.01818	-0.00018224	1.67467e-15	0.000562531	1	2.24405e-13	KC Like
MS4A4A	0.712985	5.19213e-05	6.68269e-31	0.00107148	1	9.42259e-29	Macrophage MHCII High
MS4A4A	0.0383935	-0.000422723	2.29669e-07	0.000906909	1	3.35317e-05	Mono-Mac
MS4A6A	1.37458e-22	0.000296447	3.27017e-06	-0.000133464	1.84194e-20	0.000438203	KC Like
MS4A6A	0.273511	-0.000154891	7.3904e-05	0.000372235	1	0.0104205	Macrophage MHCII High
MYH11	3.62064e-06	0.00108609	4.54131e-09	0.000968463	0.00051051	6.40325e-07	Macrophage MHCII High
MYLK	0.222781	-0.000182209	6.1253e-07	0.000490341	1	8.63667e-05	Macrophage MHCII High
PDGFRA	2.52014e-06	-0.000750721	1.67736e-27	0.00108489	0.00035534	2.36508e-25	Macrophage MHCII High
PDGFRB	2.95341e-05	-0.000970113	7.13018e-07	0.000719058	0.00416431	0.000100536	Macrophage MHCII High
PECAM1	1.87574e-09	-0.000890142	0.000735398	0.000317238	2.64479e-07	0.103691	Macrophage MHCII High
PLA2G7	0.000862105	-0.000920476	2.02337e-08	0.000963989	0.121557	2.85295e-06	Macrophage MHCII High
PLA2G7	6.24118e-43	-0.00184976	6.32935e-35	0.00121055	9.11213e-41	9.24084e-33	Mono-Mac
PMP22	0.000147167	-0.000951104	3.59582e-10	0.000975354	0.0207505	5.07011e-08	Macrophage MHCII High
PPP1R1A	1.03576e-12	0.000968405	0.000261626	-0.000465777	1.38792e-10	0.0350579	KC Like
PRG4	2.01561e-94	-0.00113729	3.50197e-77	0.000910652	2.70092e-92	4.69263e-75	KC Like
PRG4	2.26982e-10	-0.00131233	0.000232554	0.000648592	3.31394e-08	0.0339529	Mono-Mac
PROX1	7.57357e-37	-0.000533981	4.63212e-16	0.000309357	1.01486e-34	6.20704e-14	KC Like
PROX1	2.44564e-13	-0.0016046	0.000539812	-0.000472743	3.44836e-11	0.0761135	Macrophage MHCII High
PTGDS	0.000738383	0.000588663	2.77592e-47	0.00168331	0.104112	3.91405e-45	Macrophage MHCII High
PTPRC	0.000195568	0.00027928	0.048072	-0.00013208	0.0285529	1	Mono-Mac
RBP1	4.216e-06	0.000731775	0.0788466	-0.000260958	0.000564945	1	KC Like
RBP1	1.37673e-09	-0.00169258	5.68811e-13	0.00119373	1.94119e-07	8.02023e-11	Macrophage MHCII High
RBP5	2.19959e-07	-0.000651874	0.00128421	0.00037165	2.94745e-05	0.172083	KC Like
RIDA	8.76273e-46	-0.000425944	1.59141e-29	0.000302834	1.17421e-43	2.13249e-27	KC Like
RIDA	8.10608e-07	-0.000972134	0.356181	-0.000116174	0.000114296	1	Macrophage MHCII High
RIDA	0.00011065	-0.000438605	0.00032665	0.000349202	0.0161548	0.0476909	Mono-Mac
RORC	7.38109e-12	-0.000701017	2.48212e-13	0.000683059	9.89066e-10	3.32605e-11	KC Like
S100A12	2.13356e-16	0.000864085	2.92747e-09	-0.00165568	3.11499e-14	4.27411e-07	Mono-Mac
S100A8	0.000160127	0.000671022	0.745814	5.35728e-05	0.021457	1	KC Like
S100A8	0.542494	0.000149227	6.72228e-32	-0.00207508	1	9.47842e-30	Macrophage MHCII High
S100A8	8.22597e-07	0.000844898	1.40422e-13	-0.00113067	0.000120099	2.05016e-11	Mono-Mac
S100A9	0.138167	-0.000324533	8.45364e-35	-0.00187509	1	1.19196e-32	Macrophage MHCII High
S100A9	3.55119e-07	0.000602313	7.01311e-14	-0.000793033	5.18473e-05	1.02391e-11	Mono-Mac
SERPINA1	1.78364e-06	-0.000102127	1.02749e-07	0.000104354	0.000239007	1.37683e-05	KC Like
SERPINA1	4.29721e-05	-0.000376383	0.15144	-8.71922e-05	0.00605907	1	Macrophage MHCII High
SERPINB9	0.00123315	-0.00061811	6.04185e-06	0.000793184	0.165243	0.000809609	KC Like
SERPINB9	0.000253328	-0.000586216	0.000350268	-0.000376765	0.0357192	0.0493878	Macrophage MHCII High
SLC27A2	0.0524786	0.000119317	4.53379e-11	0.000372793	1	6.07528e-09	KC Like
SLC27A2	0.0674038	0.000488373	9.22851e-14	-0.00143925	1	1.30122e-11	Macrophage MHCII High
SLC40A1	0.000811319	-0.000560611	0.000163278	0.000416555	0.114396	0.0230222	Macrophage MHCII High
SPI1	7.07453e-05	0.000592142	0.844262	-2.65315e-05	0.0103288	1	Mono-Mac
SRPX	0.276809	0.000219165	1.78063e-12	0.000946223	1	2.51069e-10	Macrophage MHCII High
TAT	1.35973e-31	-0.00032656	8.65602e-15	0.000195873	1.82204e-29	1.15991e-12	KC Like
TAT	8.37512e-05	-0.000762835	0.729537	-4.32624e-05	0.0118089	1	Macrophage MHCII High
TAT	0.00139061	-0.000335853	1.59236e-07	0.000469735	0.203028	2.32485e-05	Mono-Mac
TCF4	0.000434674	-0.000849317	1.05151e-06	0.00074055	0.061289	0.000148263	Macrophage MHCII High
TCIM	1.73946e-07	-0.000811555	7.16586e-17	0.00117901	2.33088e-05	9.60226e-15	KC Like
TCIM	0.0571654	-0.000455117	2.55896e-09	-0.00096019	1	3.60813e-07	Macrophage MHCII High
TFPI	3.46692e-13	-0.000225771	4.99573e-10	0.000175418	4.64568e-11	6.69428e-08	KC Like
TGFB1	9.74727e-05	0.000379158	0.0855874	-0.000155826	0.0130613	1	KC Like
TGFB1	0.724596	-5.06383e-05	0.000182018	0.000358024	1	0.0256646	Macrophage MHCII High
TM4SF4	2.43698e-12	-0.000457197	2.82227e-25	0.000615188	3.26556e-10	3.78185e-23	KC Like
TM4SF4	3.71905e-08	-0.00144827	0.00640607	-0.000450691	5.24387e-06	0.903256	Macrophage MHCII High
TTR	8.40127e-07	-0.000109521	0.00202705	6.30677e-05	0.000112577	0.271625	KC Like
TTR	7.31255e-05	-0.000687309	0.525272	7.32035e-05	0.0103107	1	Macrophage MHCII High
TTR	0.00197892	-0.000158341	2.76193e-06	0.000205	0.288922	0.000403241	Mono-Mac
VCAM1	9.12989e-11	0.000360558	0.0439418	-0.000104691	1.22341e-08	1	KC Like
VCAM1	0.867586	4.13956e-05	5.48317e-09	0.000953434	1	7.73127e-07	Macrophage MHCII High
VCAM1	0.000935961	0.000470778	3.44621e-06	0.000571693	0.13665	0.000503147	Mono-Mac
VCAN	0.00176324	0.000573869	5.18969e-06	-0.000741154	0.257433	0.000757694	Mono-Mac
VSIG4	0.490599	5.64252e-05	1.11263e-06	0.00036746	1	0.000149093	KC Like
VSIG4	0.58967	-6.71342e-05	5.87804e-08	0.000580258	1	8.58194e-06	Mono-Mac
