## Supplementary material for "A Single-Cell Atlas Of Human Pediatric Liver Reveals Age-Related Hepatic Gene Signatures": Table S8

### Sheet: differential_age_mono_mac
gene	p_val	avg_log2FC	pct.1	pct.2	p_val_adj
HSPA1A	9.81e-269	-2.13302	0.281	0.712	3.29e-264
HSPA1B	0	-2.08601	0.045	0.498	0
MTRNR2L12	1.51e-119	-1.8999	0.594	0.907	5.05e-115
G0S2	1.06e-92	-1.64144	0.078	0.215	3.56e-88
GABARAP	4.08e-206	-1.35219	0.331	0.761	1.37e-201
MT-ND6	1.75e-173	-1.29369	0.411	0.668	5.87e-169
MT-ATP8	3.07e-44	-1.2892	0.692	0.818	1.03e-39
NR4A1	2.73e-158	-1.27797	0.19	0.51	9.16e-154
CEBPD	4.77e-245	-1.27409	0.729	0.956	1.6e-240
ATP6V0C	2.7e-236	-1.24828	0.026	0.42	9.07e-232
AREG	2.51e-95	-1.22966	0.229	0.462	8.41e-91
MT-ND4L	9.95e-126	-1.22641	0.903	0.959	3.34e-121
ZFP36	1.25e-184	-1.16106	0.543	0.861	4.21e-180
ALDOA	2.49e-162	-1.13837	0.136	0.527	8.36e-158
PLAUR	5.68e-122	-1.1083	0.391	0.67	1.9e-117
THBS1	7.9e-102	-1.08483	0.304	0.582	2.65e-97
GADD45B	1.87e-115	-1.03433	0.29	0.577	6.29e-111
IL1B	1.49e-44	-1.01422	0.154	0.332	4.98e-40
PABPC4	1.01e-102	1.05699	0.466	0.382	3.38e-98
TF	4.78e-187	1.08129	0.372	0.092	1.6e-182
RPS27	0	1.10013	0.993	0.976	0
RPS17	9.85e-114	1.1024	0.628	0.532	3.3e-109
APOB	3.24e-244	1.126	0.426	0.095	1.09e-239
AC020656.1	1.54e-116	1.13992	0.663	0.483	5.17e-112
FCGR3A	1.05e-168	1.19087	0.464	0.284	3.52e-164
FGL1	1.01e-94	1.22138	0.353	0.11	3.4e-90
ORM1	4.69e-35	1.23881	0.485	0.308	1.57e-30
FGG	8.85e-159	1.33529	0.521	0.191	2.97e-154
ALB	1.49e-237	1.36223	0.78	0.421	4.98e-233
FGA	1.25e-137	1.39743	0.487	0.192	4.2e-133
HP	7.41e-25	1.41215	0.495	0.355	2.48e-20
MTRNR2L8	5.07e-287	1.42123	0.463	0.195	1.7e-282
RPS29	0	1.45034	0.987	0.932	0
FGB	2.61e-155	1.52459	0.564	0.24	8.76e-151
SAA2	4.11e-68	2.28394	0.482	0.212	1.38e-63
SAA1	2.85e-59	2.41802	0.554	0.311	9.56e-55
SNHG25	3.97e-210	2.43507	0.452	0.132	1.33e-205
