## Supplementary material for "A Single-Cell Atlas Of Human Pediatric Liver Reveals Age-Related Hepatic Gene Signatures": Table S7

### Sheet: differential_age_MHCII
gene	p_val	avg_log2FC	pct.1	pct.2	p_val_adj
MT-ATP8	1.07e-82	-2.16702	0.652	0.883	3.59e-78
RNASE1	2.02e-61	-1.92409	0.348	0.656	6.77e-57
GABARAP	1.18e-152	-1.83344	0.333	0.817	3.96e-148
HSPA1A	2.51e-47	-1.81476	0.314	0.612	8.42e-43
ATP6V0C	6.04e-204	-1.7919	0.015	0.58	2.03e-199
MTRNR2L12	3.02e-51	-1.77569	0.586	0.931	1.01e-46
MT-ND4L	5.17e-107	-1.65955	0.835	0.957	1.73e-102
HSPA1B	5e-87	-1.65697	0.044	0.396	1.68e-82
MT-ND6	4.13e-103	-1.496	0.426	0.732	1.39e-98
APOE	3.51e-28	-1.34585	0.498	0.549	1.18e-23
HMOX1	3.38e-47	-1.28305	0.618	0.895	1.13e-42
ALDOA	5.88e-99	-1.16878	0.118	0.553	1.97e-94
CEBPD	3.34e-79	-1.14326	0.701	0.96	1.12e-74
MIF	1.1e-96	-1.08737	0.296	0.712	3.69e-92
ZFP36	3.38e-51	-1.08295	0.618	0.879	1.13e-46
NME2	2.36e-106	-1.06765	0.07	0.499	7.92e-102
TMIGD3	3.78e-51	-1.05239	0.184	0.497	1.27e-46
PABPC4	7.18e-57	1.10273	0.704	0.663	2.41e-52
APOB	6.68e-68	1.13792	0.38	0.125	2.24e-63
HPX	9.29e-10	1.14983	0.216	0.138	3.11e-05
MTRNR2L8	2.53e-129	1.27692	0.464	0.207	8.49e-125
CD5L	1.09e-31	1.29615	0.129	0.035	3.64e-27
APOA1	3.13e-16	1.32416	0.281	0.336	1.05e-11
AMBP	1.06e-10	1.3284	0.241	0.205	3.54e-06
TF	6.29e-37	1.34556	0.356	0.165	2.11e-32
RPS17	1.28e-107	1.37295	0.719	0.563	4.3e-103
SERPINA1	1.67e-18	1.40062	0.832	0.817	5.62e-14
HP	1.76e-18	1.45617	0.381	0.43	5.89e-14
FGG	1.07e-30	1.46627	0.442	0.268	3.58e-26
RPS29	0	1.48889	0.979	0.952	0
C3	1.84e-27	1.54627	0.357	0.197	6.16e-23
ORM1	8.19e-15	1.55926	0.398	0.344	2.75e-10
FGA	6.53e-18	1.62175	0.408	0.276	2.19e-13
SNHG25	4.66e-76	1.65312	0.375	0.116	1.56e-71
FGB	8.01e-29	1.71568	0.506	0.329	2.69e-24
FGL1	1.2e-25	1.78323	0.346	0.151	4.02e-21
CRP	1.99e-15	1.85036	0.244	0.085	6.69e-11
SAA2	2.64e-27	2.46266	0.372	0.216	8.87e-23
SAA1	4.42e-33	2.93368	0.409	0.31	1.48e-28
