## Supplementary material for "A Single-Cell Atlas Of Human Pediatric Liver Reveals Age-Related Hepatic Gene Signatures": Table S6

### Sheet: differential_age_KC
gene	p_val	avg_log2FC	pct.1	pct.2	p_val_adj
RNASE1	3.17e-230	-2.47467	0.168	0.396	1.06e-225
THBS1	2.23e-114	-2.14574	0.055	0.297	7.47e-110
MT-ND4L	9.37e-216	-2.12422	0.833	0.961	3.14e-211
MT-ATP8	4.65e-112	-1.92313	0.675	0.876	1.56e-107
HSPA1A	8.75e-195	-1.85064	0.36	0.492	2.94e-190
CCL4	8.09e-81	-1.78464	0.286	0.298	2.71e-76
GABARAP	2.17e-171	-1.71219	0.369	0.691	7.27e-167
ATP6V0C	1.79e-266	-1.70533	0.026	0.407	5.99e-262
HSPA1B	5.64e-244	-1.6945	0.075	0.345	1.89e-239
MT-ND6	4.06e-189	-1.68035	0.411	0.76	1.36e-184
NFKBIA	1.28e-143	-1.52605	0.514	0.691	4.3e-139
GADD45B	1.26e-188	-1.52065	0.39	0.635	4.22e-184
STAB1	3.51e-236	-1.50954	0.101	0.366	1.18e-231
ZFP36	2.65e-192	-1.48328	0.457	0.712	8.9e-188
ALDOA	6.93e-146	-1.47606	0.1	0.442	2.32e-141
IL1B	7.35e-73	-1.46906	0.124	0.188	2.46e-68
CCL4L2	5.31e-48	-1.41692	0.127	0.171	1.78e-43
MTRNR2L12	5.36e-96	-1.41214	0.711	0.906	1.8e-91
JUN	3.46e-132	-1.34934	0.235	0.395	1.16e-127
KLF2	2.64e-138	-1.33014	0.263	0.405	8.84e-134
CEBPD	1.03e-227	-1.32715	0.62	0.835	3.44e-223
MIF	1.89e-102	-1.30428	0.258	0.521	6.34e-98
SLC11A1	1.45e-196	-1.19187	0.073	0.317	4.86e-192
PNRC1	2.94e-97	-1.16943	0.497	0.691	9.86e-93
IL10	3.99e-35	-1.16696	0.152	0.332	1.34e-30
NR4A1	3.54e-168	-1.11305	0.071	0.263	1.19e-163
DNAJB1	3.92e-115	-1.09838	0.181	0.309	1.31e-110
SOCS3	2.18e-71	-1.09512	0.198	0.374	7.33e-67
CCL3	6.45e-73	-1.09038	0.432	0.376	2.16e-68
JUNB	1.38e-99	-1.0903	0.463	0.613	4.64e-95
CDKN1A	2.98e-98	-1.07627	0.078	0.31	9.98e-94
APOE	3.86e-166	-1.06502	0.726	0.738	1.29e-161
TNFAIP3	4.5e-85	-1.05393	0.158	0.231	1.51e-80
NME2	4.52e-129	-1.02945	0.059	0.32	1.52e-124
C5AR1	5.34e-93	-1.00843	0.288	0.448	1.79e-88
MTRNR2L8	1.22e-158	1.01233	0.5	0.169	4.09e-154
HAMP	2.75e-21	1.02188	0.18	0.061	9.22e-17
C1S	1.37e-40	1.02458	0.188	0.058	4.6e-36
ALDOB	6.85e-42	1.03406	0.341	0.163	2.3e-37
APOH	4.37e-19	1.03521	0.291	0.157	1.47e-14
CD63	4.79e-145	1.06559	0.874	0.74	1.61e-140
VTN	1.73e-08	1.08749	0.252	0.168	0.000580617
HPX	2.67e-14	1.08884	0.195	0.136	8.95e-10
TNFSF10	1.15e-148	1.13027	0.489	0.215	3.86e-144
RPS29	0	1.13385	0.943	0.838	0
NNMT	8.9e-19	1.13959	0.244	0.113	2.99e-14
CD5L	1.7e-292	1.15769	0.82	0.43	5.69e-288
RPS10	5.27e-147	1.20244	0.682	0.374	1.77e-142
CP	9.2e-89	1.22409	0.272	0.048	3.08e-84
HP	3.34e-15	1.24899	0.516	0.502	1.12e-10
MARCO	1.07e-266	1.27965	0.862	0.639	3.58e-262
C9	7.76e-72	1.29515	0.277	0.065	2.6e-67
S100A9	4.26e-255	1.30357	0.875	0.734	1.43e-250
FABP1	6.59e-43	1.31677	0.414	0.217	2.21e-38
APOA1	3.78e-09	1.39018	0.406	0.371	0.000126711
TF	1.92e-71	1.43233	0.394	0.176	6.43e-67
AMBP	4.93e-19	1.48414	0.325	0.202	1.65e-14
ORM1	1.47e-37	1.56731	0.487	0.387	4.92e-33
IFI27	4.83e-160	1.65673	0.668	0.39	1.62e-155
ALB	5.34e-80	1.66993	0.676	0.655	1.79e-75
SERPINA1	4.48e-58	1.75266	0.802	0.643	1.5e-53
C3	6.66e-49	1.76183	0.354	0.154	2.23e-44
APOB	7.86e-163	1.79822	0.494	0.131	2.64e-158
CRP	2.85e-72	1.84184	0.305	0.064	9.55e-68
FGG	3.96e-95	1.98811	0.547	0.248	1.33e-90
FGL1	3.05e-45	2.13821	0.341	0.124	1.02e-40
FGA	1.44e-82	2.14402	0.533	0.266	4.85e-78
FGB	8.7e-136	2.22058	0.648	0.316	2.92e-131
SAA2	8.6e-104	2.64514	0.512	0.242	2.88e-99
SAA1	4.25e-112	3.01858	0.568	0.404	1.43e-107
